# Coordinated repression of totipotency-associated gene loci by histone methyltransferase EHMT2 through binding to LINE-1 regulatory elements

**DOI:** 10.1101/2024.12.18.629181

**Authors:** K Chatterjee, CM Uyehara, K Kasliwal, S Madhuranath, L Scourzic, A Polyzos, E Apostolou, M Stadtfeld

**Affiliations:** Sanford I. Weill Department of Medicine, Sandra and Edward Meyer Cancer Center, Weill Cornell Medicine, New York, NY 10065, USA

**Author notes:** denotes equal contribution (K Chatterjee, CM Uyehara).

**Keywords:** 2-cell stage, H3K9 methylation, EHMT2, gene clusters, totipotency, pluripotency, retrotransposons, repressive domains

## Abstract

Mouse embryonic stem cells (mESCs) and other naïve pluripotent stem cells can reverse typical developmental trajectories and, at low frequency, de-differentiate into 2-cell-like cells (2CLCs) that resemble the mammalian embryo during zygotic genome activation (ZGA). This affords the opportunity to reveal molecular principles that govern the pre-implantation stages of mammalian development. We leveraged a multipurpose allele for acute protein depletion and efficient immunoprecipitation to dissect the molecular functions of the chromatin repressor EHMT2, a candidate antagonist of the mESC-to-2CLC transition. This allowed us to define categories of EHMT2 target genes characterized by distinct modes of EHMT2 chromatin engagement and repression. Most notably, EHMT2 directly represses large clusters of co-regulated gene loci that comprise a significant fraction of the 2CLC-specific transcriptome by initiating H3K9me2 spreading from distal LINE-1 elements. EHMT2 counteracts the recruitment of the activator DPPA2/4 to promoter-proximal endogenous retroviral elements (ERVs) at 2CLC genes. EHMT2 depletion elevates the expression of ZGA-associated transcripts in 2CLCs and synergizes with spliceosome inhibition and retinoic acid signaling in facilitating the mESC-to-2CLC transition. In contrast to ZGA-associated genes, repression of germ layer-associated transcripts by EHMT2 occurs outside of gene clusters in collaboration with ZFP462 and entails binding to non-repeat enhancers. Our observations show that EHMT2 attenuates the bidirectional differentiation potential of mouse pluripotent stem cells and define molecular modes for locus-specific transcriptional repression by this essential histone methyltransferase.
