## Supplementary material for "Coordinated repression of totipotency-associated gene loci by histone methyltransferase EHMT2 through binding to LINE-1 regulatory elements": Table S2

### Sheet: DMSO_2CLC.v.DMSO_mESC
seqnames	start	end	ecord_id	behavior	nDEG	nStatic	nTotal	propStatic	ensembl	gene.id
chr1	30997842	33066350	22	DMSO_2CLC.higher.yesFC	5	1	6	0.166667	ENSMUSG00000026058.11/ENSMUSG00000086727.8/ENSMUSG00000094215.2/ENSMUSG00000102917.1/ENSMUSG00000104498.1	4931428L18Rik/Gm37110/Gm37724/Gm6489/Khdrbs2
chr1	33836124	34475733	24	DMSO_2CLC.higher.yesFC	9	2	11	0.181818	ENSMUSG00000026126.15/ENSMUSG00000026131.20/ENSMUSG00000081402.4/ENSMUSG00000096992.3/ENSMUSG00000100280.2/ENSMUSG00000101462.2/ENSMUSG00000102336.1/ENSMUSG00000104397.1/ENSMUSG00000105982.1	Dst/Gm15455/Gm26788/Gm28417/Gm3052/Gm37233/Gm37958/Mir6896/Ptpn18
chr1	84990638	85851576	99	DMSO_2CLC.higher.yesFC	22	2	24	0.0833333	ENSMUSG00000036707.16/ENSMUSG00000052477.15/ENSMUSG00000070031.11/ENSMUSG00000070034.13/ENSMUSG00000072109.11/ENSMUSG00000073628.5/ENSMUSG00000073631.2/ENSMUSG00000079455.9/ENSMUSG00000089652.1/ENSMUSG00000089714.1/ENSMUSG00000089716.7/ENSMUSG00000089844.7/ENSMUSG00000089937.1/ENSMUSG00000090103.1/ENSMUSG00000090128.1/ENSMUSG00000090246.1/ENSMUSG00000090252.1/ENSMUSG00000094127.1/ENSMUSG000000996…	A530032D15Rik/A530040E14Rik/AC147806.2/C130026I21Rik/Cab39/G530012D18Rik/Gm10552/Gm10553/Gm16025/Gm16026/Gm16028/Gm16038/Gm16092/Gm16094/Gm17017/Gm18342/Gm2427/Gm29284/Gm6264/Gm7281/Sp110/Sp140
chr1	93861306	94052553	115	DMSO_2CLC.higher.yesFC	5	1	6	0.166667	ENSMUSG00000026285.7/ENSMUSG00000073608.4/ENSMUSG00000093805.7/ENSMUSG00000094651.2/ENSMUSG00000099624.1	Gal3st2/Gal3st2b/Gal3st2c/Gm7889/Pdcd1
chr1	151182537	151211072	168	DMSO_2CLC.higher.yesFC	5	0	5	0	ENSMUSG00000114212.1/ENSMUSG00000114582.1/ENSMUSG00000114591.1/ENSMUSG00000114694.1/ENSMUSG00000114943.1	3110040M04Rik/Gm47985/Gm47995/Gm47996/Gm8947
chr2	69135800	69789575	327	DMSO_2CLC.higher.yesFC	5	4	9	0.444444	ENSMUSG00000034738.8/ENSMUSG00000042133.16/ENSMUSG00000070883.3/ENSMUSG00000075307.3/ENSMUSG00000082345.1	Ccdc173/Gm13622/Klhl41/Nostrin/Ppig
chr2	74679557	74765142	336	DMSO_2CLC.higher.yesFC	7	0	7	0	ENSMUSG00000027102.4/ENSMUSG00000042448.5/ENSMUSG00000042499.13/ENSMUSG00000043342.9/ENSMUSG00000050368.4/ENSMUSG00000075277.5/ENSMUSG00000099521.1	Gm28309/Haglr/Hoxd1/Hoxd10/Hoxd11/Hoxd8/Hoxd9
chr2	83812636	83975615	345	DMSO_2CLC.higher.yesFC	6	0	6	0	ENSMUSG00000034552.8/ENSMUSG00000048388.3/ENSMUSG00000094125.1/ENSMUSG00000094336.1/ENSMUSG00000096484.1/ENSMUSG00000096729.1	Fam171b/Gm13693/Gm13695/Gm13696/Gm13698/Zswim2
chr2	122234749	122467526	393	DMSO_2CLC.higher.yesFC	5	1	6	0.166667	ENSMUSG00000027225.7/ENSMUSG00000027227.7/ENSMUSG00000033268.8/ENSMUSG00000068452.8/ENSMUSG00000081219.1	Bambi-ps1/Duox1/Duox2/Duoxa2/Sord
chr2	152622356	152923068	446	DMSO_2CLC.higher.yesFC	6	3	9	0.333333	ENSMUSG00000000359.3/ENSMUSG00000027470.9/ENSMUSG00000042745.9/ENSMUSG00000042814.8/ENSMUSG00000074678.1/ENSMUSG00000087148.1	1700030C14Rik/Defb25/Id1/Mcts2/Mylk2/Rem1
chr3	68733137	69122724	560	DMSO_2CLC.higher.yesFC	5	4	9	0.444444	ENSMUSG00000046999.2/ENSMUSG00000058360.5/ENSMUSG00000091272.2/ENSMUSG00000103007.1/ENSMUSG00000103094.1	1110032F04Rik/Gm10040/Gm17641/Gm20690/Gm37558
chr3	93442330	94443915	588	DMSO_2CLC.higher.yesFC	30	4	34	0.117647	ENSMUSG00000028141.12/ENSMUSG00000028145.9/ENSMUSG00000041912.12/ENSMUSG00000052415.5/ENSMUSG00000058005.3/ENSMUSG00000060256.1/ENSMUSG00000068879.4/ENSMUSG00000074424.3/ENSMUSG00000089689.1/ENSMUSG00000089696.3/ENSMUSG00000089893.1/ENSMUSG00000090268.1/ENSMUSG00000094084.2/ENSMUSG00000094163.1/ENSMUSG00000094328.2/ENSMUSG00000095251.1/ENSMUSG00000095822.2/ENSMUSG00000102169.1/ENSMUSG00000102311.…	Gm42463/Gm43743/Gm4982/Gm5541/Gm5542/Gm5543/Gm5773/Gm5852/Gm9113/Gm9116/Gm9117/Gm9121/Gm9124/Gm9131/Gm9141/Oaz3/Spopfm1/Spopfm2/Spopfm3/Tchh/Tdpoz1/Tdpoz2/Tdpoz3/Tdpoz4/Tdpoz5/Tdpoz6/Tdpoz7/Tdpoz9/Tdrkh/Them4
chr3	96167464	96279001	596	DMSO_2CLC.higher.yesFC	20	3	23	0.130435	ENSMUSG00000015943.11/ENSMUSG00000050936.5/ENSMUSG00000063954.7/ENSMUSG00000064220.6/ENSMUSG00000068854.7/ENSMUSG00000068855.3/ENSMUSG00000070392.5/ENSMUSG00000074403.2/ENSMUSG00000081058.5/ENSMUSG00000091405.2/ENSMUSG00000093507.1/ENSMUSG00000093553.1/ENSMUSG00000093577.1/ENSMUSG00000093656.1/ENSMUSG00000093769.4/ENSMUSG00000097204.2/ENSMUSG00000105610.1/ENSMUSG00000105827.1/ENSMUSG00000106431.1…	Bola1/Gm17690/Gm20627/Gm20628/Gm20632/Gm20633/Gm20634/Gm42743/Gm44492/Gm47311/Gm47313/H2ac18/H2ac19/H2ac20/H2bc18/H2bc21/H3c13/H3c14/H3c15/H4c14
chr3	96345287	96470656	597	DMSO_2CLC.higher.yesFC	9	0	9	0	ENSMUSG00000046317.14/ENSMUSG00000064796.1/ENSMUSG00000065773.1/ENSMUSG00000095836.3/ENSMUSG00000096838.1/ENSMUSG00000097851.5/ENSMUSG00000106429.1/ENSMUSG00000106641.1/ENSMUSG00000118406.1	BC107364/Gm10685/Gm21960/Gm26232/Gm43534/Platr30/Rnu1b6/Terc/Terc
chr4	41809083	42856771	703	DMSO_2CLC.higher.yesFC	7	1	8	0.125	ENSMUSG00000054885.11/ENSMUSG00000071005.7/ENSMUSG00000078721.1/ENSMUSG00000078722.2/ENSMUSG00000082962.3/ENSMUSG00000094066.1/ENSMUSG00000094686.1	4930578G10Rik/Ccl19/Ccl21a/Fam205a1/Fam205a2/Gm10601/Gm12394
chr4	73401032	73920760	738	DMSO_2CLC.higher.yesFC	12	1	13	0.0769231	ENSMUSG00000043003.14/ENSMUSG00000066137.12/ENSMUSG00000083530.1/ENSMUSG00000093962.7/ENSMUSG00000094116.1/ENSMUSG00000095048.7/ENSMUSG00000095341.1/ENSMUSG00000095935.1/ENSMUSG00000096333.7/ENSMUSG00000096530.7/ENSMUSG00000096700.1/ENSMUSG00000096750.7	Gm11236/Gm11237/Gm11238/Gm11239/Gm11487/Gm11756/Gm11757/Gm11758/Gm13867/Gm13871/Gm428/Rasef
chr4	101717404	101990053	759	DMSO_2CLC.higher.yesFC	7	1	8	0.125	ENSMUSG00000035201.15/ENSMUSG00000037028.7/ENSMUSG00000046133.3/ENSMUSG00000057722.17/ENSMUSG00000070890.3/ENSMUSG00000078625.10/ENSMUSG00000078626.2	B020004J07Rik/C130073F10Rik/Gm12789/Gm12790/Gm12794/Gm12800/Lepr
chr4	105511232	106294393	762	DMSO_2CLC.higher.yesFC	5	0	5	0	ENSMUSG00000082958.1/ENSMUSG00000083128.1/ENSMUSG00000086249.1/ENSMUSG00000087051.1/ENSMUSG00000104192.1	Gm12723/Gm12724/Gm12730/Gm12731/Gm37253
chr4	116551633	116600266	785	DMSO_2CLC.higher.yesFC	5	0	5	0	ENSMUSG00000034035.18/ENSMUSG00000034042.16/ENSMUSG00000055900.14/ENSMUSG00000085408.1/ENSMUSG00000087299.1	C530005A16Rik/Ccdc17/Gm12953/Gpbp1l1/Tmem69
chr4	143394428	144364419	855	DMSO_2CLC.higher.yesFC	22	2	24	0.0833333	ENSMUSG00000036749.15/ENSMUSG00000041805.3/ENSMUSG00000046435.7/ENSMUSG00000046862.14/ENSMUSG00000047799.15/ENSMUSG00000066688.4/ENSMUSG00000070616.13/ENSMUSG00000070617.2/ENSMUSG00000070618.10/ENSMUSG00000070619.5/ENSMUSG00000073723.10/ENSMUSG00000078508.1/ENSMUSG00000078509.1/ENSMUSG00000078510.3/ENSMUSG00000078511.3/ENSMUSG00000078512.8/ENSMUSG00000083403.1/ENSMUSG00000083930.1/ENSMUSG00000084…	BC080695/Gm13040/Gm13041/Gm13042/Gm13043/Gm13046/Gm13057/Gm13078/Gm13083/Gm13089/Gm13101/Gm13102/Gm13106/Gm13119/Gm13128/Oog4/Pramef17/Pramef25/Pramef6/Pramef8/Pramel1/Pramel5
chr4	145410245	147738426	858	DMSO_2CLC.higher.yesFC	37	12	49	0.244898	ENSMUSG00000045699.4/ENSMUSG00000052912.7/ENSMUSG00000056300.14/ENSMUSG00000058186.13/ENSMUSG00000065999.13/ENSMUSG00000066007.15/ENSMUSG00000066009.8/ENSMUSG00000067916.9/ENSMUSG00000067919.8/ENSMUSG00000073716.6/ENSMUSG00000078496.9/ENSMUSG00000078497.9/ENSMUSG00000078498.5/ENSMUSG00000078500.3/ENSMUSG00000081179.1/ENSMUSG00000081405.1/ENSMUSG00000081460.1/ENSMUSG00000081522.1/ENSMUSG0000008188…	Gm13034/Gm13135/Gm13136/Gm13140/Gm13142/Gm13146/Gm13153/Gm13155/Gm13168/Gm13169/Gm13170/Gm13223/Gm13228/Gm13230/Gm13231/Gm13233/Gm13238/Gm13241/Gm13243/Gm13244/Gm13245/Gm21411/Gm8178/Platr16/Rex2/Smarca5-ps/Zfp600/Zfp978/Zfp980/Zfp981/Zfp982/Zfp985/Zfp986/Zfp987/Zfp988/Zfp989/Zfp991
chr5	14514918	14914899	897	DMSO_2CLC.higher.yesFC	5	0	5	0	ENSMUSG00000033219.8/ENSMUSG00000061601.15/ENSMUSG00000097976.1/ENSMUSG00000098233.1/ENSMUSG00000106491.1	Gm26918/Gm26954/Gm42446/Gm9758/Pclo
chr5	14933221	15657059	898	DMSO_2CLC.higher.yesFC	11	0	11	0	ENSMUSG00000069720.4/ENSMUSG00000070933.10/ENSMUSG00000072188.4/ENSMUSG00000091255.1/ENSMUSG00000091897.1/ENSMUSG00000094230.5/ENSMUSG00000096878.2/ENSMUSG00000099762.3/ENSMUSG00000105300.1/ENSMUSG00000106004.4/ENSMUSG00000106445.1	4930572O03Rik/Gm10354/Gm17019/Gm21083/Gm21149/Gm21190/Gm21847/Gm30613/Gm43391/Speer4d/Speer4e
chr5	25935791	26121421	913	DMSO_2CLC.higher.yesFC	10	0	10	0	ENSMUSG00000051940.2/ENSMUSG00000067698.4/ENSMUSG00000067700.5/ENSMUSG00000073117.2/ENSMUSG00000073119.3/ENSMUSG00000090671.1/ENSMUSG00000091049.8/ENSMUSG00000096045.7/ENSMUSG00000104824.1/ENSMUSG00000105422.1	5031410I06Rik/Gm10220/Gm1979/Gm21663/Gm21698/Gm5067/Gm5862/Gm6089/Gm7347/Speer4a
chr5	33658128	34174887	929	DMSO_2CLC.higher.yesFC	7	4	11	0.363636	ENSMUSG00000029111.7/ENSMUSG00000037313.16/ENSMUSG00000048142.9/ENSMUSG00000098830.1/ENSMUSG00000106688.1/ENSMUSG00000106702.1/ENSMUSG00000107043.1	Gm42846/Gm42849/Gm42851/Mir7024/Nat8l/Nelfa/Tacc3
chr5	93176970	95837450	982	DMSO_2CLC.higher.yesFC	43	2	45	0.0444444	ENSMUSG00000053208.10/ENSMUSG00000070677.8/ENSMUSG00000072813.5/ENSMUSG00000072814.10/ENSMUSG00000072821.4/ENSMUSG00000072822.2/ENSMUSG00000073497.6/ENSMUSG00000073510.2/ENSMUSG00000074011.4/ENSMUSG00000079423.6/ENSMUSG00000092166.2/ENSMUSG00000094043.2/ENSMUSG00000094195.2/ENSMUSG00000094560.1/ENSMUSG00000095074.4/ENSMUSG00000095503.4/ENSMUSG00000095718.2/ENSMUSG00000095954.4/ENSMUSG00000095996.…	A430089I19Rik/AA792892/BC061212/BC080696/D5Ertd577e/E330014E10Rik/Gm10424/Gm16427/Gm16429/Gm16513/Gm18118/Gm3089/Gm3106/Gm3139/Gm3147/Gm3176/Gm3183/Gm32072/Gm3286/Gm3302/Gm42561/Gm42661/Gm42662/Gm42714/Gm43225/Gm43682/Gm6346/Gm6348/Gm6351/Gm6468/Gm6502/Gm6509/Gm7647/Gm7663/Gm7682/Gm7792/Gm7939/Gm7942/Gm7961/Gm7971/Gm7978/Gm7982/Kat2b-ps
chr5	108065674	109097950	999	DMSO_2CLC.higher.yesFC	8	7	15	0.466667	ENSMUSG00000029267.17/ENSMUSG00000033540.18/ENSMUSG00000046959.16/ENSMUSG00000055385.12/ENSMUSG00000056531.11/ENSMUSG00000063406.11/ENSMUSG00000090688.2/ENSMUSG00000106103.1	Ccdc18/Gm43081/Idua/Mtf2/Rnf212/Slc26a1/Tmed5/Vmn2r12
chr6	42623016	43289320	1117	DMSO_2CLC.higher.yesFC	6	0	6	0	ENSMUSG00000029851.5/ENSMUSG00000033542.13/ENSMUSG00000036667.14/ENSMUSG00000049168.9/ENSMUSG00000054431.4/ENSMUSG00000108058.1	Arhgef5/Olfr449/Olfr450/Olfr451-ps1/Tcaf1/Tcaf2
chr6	68102790	71458998	1144	DMSO_2CLC.higher.yesFC	9	7	16	0.4375	ENSMUSG00000054474.15/ENSMUSG00000055874.6/ENSMUSG00000073018.6/ENSMUSG00000094315.2/ENSMUSG00000094335.2/ENSMUSG00000094420.2/ENSMUSG00000105480.1/ENSMUSG00000106331.1/ENSMUSG00000108213.1	Foxi3/Gm1070/Gm44172/Gm5309/Igkv1-117/Igkv10-96/Igkv13-78-1/Igkv4-78/Thnsl2
chr6	89858934	90236273	1169	DMSO_2CLC.higher.yesFC	8	1	9	0.111111	ENSMUSG00000057592.1/ENSMUSG00000057697.2/ENSMUSG00000060724.2/ENSMUSG00000061843.5/ENSMUSG00000062546.5/ENSMUSG00000062818.7/ENSMUSG00000068231.5/ENSMUSG00000092552.1	Gm4287/V1ra8/Vmn1r-ps32/Vmn1r43/Vmn1r47/Vmn1r48/Vmn1r51/Vmn1r53
chr7	7362898	10176573	1278	DMSO_2CLC.higher.yesFC	8	0	8	0	ENSMUSG00000066828.5/ENSMUSG00000091930.2/ENSMUSG00000092173.1/ENSMUSG00000092178.2/ENSMUSG00000092490.7/ENSMUSG00000092561.1/ENSMUSG00000092574.4/ENSMUSG00000109654.1	2810047C21Rik1/Gm20482/Gm3912/Gm4011/Gm45351/Vmn2r-ps38/Vmn2r37/Vmn2r52
chr7	10794242	11614112	1280	DMSO_2CLC.higher.yesFC	20	0	20	0	ENSMUSG00000054272.6/ENSMUSG00000070828.10/ENSMUSG00000080350.1/ENSMUSG00000090714.10/ENSMUSG00000095339.2/ENSMUSG00000095936.3/ENSMUSG00000109595.1/ENSMUSG00000109683.1/ENSMUSG00000109916.1/ENSMUSG00000109952.1/ENSMUSG00000109969.1/ENSMUSG00000110076.1/ENSMUSG00000110097.1/ENSMUSG00000110103.1/ENSMUSG00000110190.1/ENSMUSG00000110215.1/ENSMUSG00000110348.1/ENSMUSG00000110379.1/ENSMUSG00000110395.…	Gm18204/Gm26248/Gm4157/Gm45395/Gm45549/Gm45551/Gm45598/Gm4903/Gm6909/Gm7836/Gm9689/Zscan4-ps1/Zscan4-ps2/Zscan4-ps3/Zscan4a/Zscan4b/Zscan4c/Zscan4d/Zscan4e/Zscan4f
chr7	14530652	15904020	1284	DMSO_2CLC.higher.yesFC	44	1	45	0.0222222	ENSMUSG00000041578.15/ENSMUSG00000041583.8/ENSMUSG00000041596.12/ENSMUSG00000054310.16/ENSMUSG00000064977.1/ENSMUSG00000066772.12/ENSMUSG00000074365.13/ENSMUSG00000074366.9/ENSMUSG00000074369.12/ENSMUSG00000092576.3/ENSMUSG00000093397.1/ENSMUSG00000093420.1/ENSMUSG00000093421.1/ENSMUSG00000093509.1/ENSMUSG00000093513.1/ENSMUSG00000093549.2/ENSMUSG00000093554.1/ENSMUSG00000093567.1/ENSMUSG00000093…	Crx/Crxos/Gm26056/Gtpbp4-ps3/Nlrp5-ps/Obox1/Obox2/Obox3/Obox3-ps1/Obox3-ps2/Obox3-ps3/Obox3-ps4/Obox3-ps5/Obox3-ps6/Obox4-ps11/Obox4-ps12/Obox4-ps13/Obox4-ps14/Obox4-ps15/Obox4-ps16/Obox4-ps17/Obox4-ps18/Obox4-ps19/Obox4-ps20/Obox4-ps21/Obox4-ps22/Obox4-ps23/Obox4-ps26/Obox4-ps27/Obox4-ps28/Obox4-ps29/Obox4-ps30/Obox4-ps31/Obox4-ps33/Obox4-ps35/Obox4-ps36/Obox4-ps37/Obox4-ps38/Obox4-ps6/Obox4-ps8…
chr7	18718090	18761121	1291	DMSO_2CLC.higher.yesFC	5	0	5	0	ENSMUSG00000044903.15/ENSMUSG00000096479.1/ENSMUSG00000108835.1/ENSMUSG00000109023.1/ENSMUSG00000109234.1	Gm24464/Gm44561/Gm44565/Gm44566/Psg22
chr7	20260451	23358069	1303	DMSO_2CLC.higher.yesFC	17	0	17	0	ENSMUSG00000094682.2/ENSMUSG00000095190.3/ENSMUSG00000095363.2/ENSMUSG00000095683.2/ENSMUSG00000095976.2/ENSMUSG00000096283.2/ENSMUSG00000099623.2/ENSMUSG00000101076.2/ENSMUSG00000101280.1/ENSMUSG00000101436.1/ENSMUSG00000101948.1/ENSMUSG00000102023.1/ENSMUSG00000109060.1/ENSMUSG00000109166.1/ENSMUSG00000109325.1/ENSMUSG00000109396.1/ENSMUSG00000109516.1	Gm10662/Gm10668/Gm4513/Gm4526/Gm4545/Gm4557/Gm4565/Gm4567/Gm5157/Gm5890/Gm5891/Gm6176/Gm6882/Gm6902/Gm8600/Gm8708/Krt8-ps
chr7	38399009	39540420	1343	DMSO_2CLC.higher.yesFC	10	1	11	0.0909091	ENSMUSG00000046372.4/ENSMUSG00000053742.8/ENSMUSG00000060565.5/ENSMUSG00000068959.6/ENSMUSG00000094920.2/ENSMUSG00000099846.1/ENSMUSG00000100490.1/ENSMUSG00000100721.1/ENSMUSG00000101703.1/ENSMUSG00000102073.1	Gm1982/Gm28455/Gm5114/Gm5590/Gm5591/Gm6605/Gm6818/Gm6819/Gm9271/Zfp619
chr7	50940546	51176537	1370	DMSO_2CLC.higher.yesFC	8	0	8	0	ENSMUSG00000108958.1/ENSMUSG00000108963.1/ENSMUSG00000109172.1/ENSMUSG00000109173.1/ENSMUSG00000109202.1/ENSMUSG00000109409.1/ENSMUSG00000109476.1/ENSMUSG00000109494.1	Gm16478/Gm21032/Gm21033/Gm21034/Gm21035/Gm21036/Gm21037/Gm9343
chr7	61704519	62578216	1375	DMSO_2CLC.higher.yesFC	6	1	7	0.142857	ENSMUSG00000033585.5/ENSMUSG00000056972.6/ENSMUSG00000070527.3/ENSMUSG00000108928.1/ENSMUSG00000109321.1/ENSMUSG00000109394.2	A230057D06Rik/A330076H08Rik/Magel2/Mkrn3/Ndn/Vmn2r-ps61
chr7	73662048	73776919	1395	DMSO_2CLC.higher.yesFC	7	0	7	0	ENSMUSG00000078670.3/ENSMUSG00000089391.1/ENSMUSG00000108337.1/ENSMUSG00000108473.1/ENSMUSG00000108485.1/ENSMUSG00000108550.1/ENSMUSG00000108687.1	Fam174b/Gm18805/Gm23020/Gm44736/Gm44739/Gm45007/Gm4971
chr7	89507783	90476001	1414	DMSO_2CLC.higher.yesFC	9	8	17	0.470588	ENSMUSG00000030614.8/ENSMUSG00000030621.17/ENSMUSG00000039405.7/ENSMUSG00000044362.8/ENSMUSG00000089938.1/ENSMUSG00000109038.1/ENSMUSG00000109150.1/ENSMUSG00000109429.1/ENSMUSG00000109498.1	Ccdc89/Gm15744/Gm45120/Gm45222/Gm45223/Gm45793/Me3/Prss23/Tmem126b
chr7	102677582	103671191	1436	DMSO_2CLC.higher.yesFC	7	0	7	0	ENSMUSG00000045780.3/ENSMUSG00000057321.2/ENSMUSG00000058976.4/ENSMUSG00000073968.4/ENSMUSG00000080367.1/ENSMUSG00000094572.1/ENSMUSG00000095000.1	Gm23550/Gm25171/Gm25774/Olfr624/Trim68/Usp17lc/Usp17ld
chr7	104222333	104590718	1437	DMSO_2CLC.higher.yesFC	8	4	12	0.333333	ENSMUSG00000057143.15/ENSMUSG00000066258.13/ENSMUSG00000073925.5/ENSMUSG00000073927.6/ENSMUSG00000073928.5/ENSMUSG00000073929.12/ENSMUSG00000083248.1/ENSMUSG00000109712.1	Gm6574/Gm8667/Olfr651/Olfr652/Olfr654/Trim12a/Trim12c/Trim30e-ps1
chr8	4613167	5440990	1516	DMSO_2CLC.higher.yesFC	5	1	6	0.166667	ENSMUSG00000048484.4/ENSMUSG00000058748.9/ENSMUSG00000097308.1/ENSMUSG00000109313.1/ENSMUSG00000109489.1	Gm44693/Gm6410/Gm7451/Gm7461/Zfp958
chr8	19535454	21964303	1534	DMSO_2CLC.higher.yesFC	12	7	19	0.368421	ENSMUSG00000044222.3/ENSMUSG00000060070.5/ENSMUSG00000074441.3/ENSMUSG00000079112.1/ENSMUSG00000079113.3/ENSMUSG00000081321.1/ENSMUSG00000082323.2/ENSMUSG00000082957.1/ENSMUSG00000083218.2/ENSMUSG00000095328.1/ENSMUSG00000110637.1/ENSMUSG00000110669.1	Defa-ps6/Defa26/Defa40/Defa43/Defb13/Fam90a1a/Gm10060/Gm15303/Gm15304/Gm15314/Gm16425/Gm7807
chr9	14353990	14500482	1701	DMSO_2CLC.higher.yesFC	6	0	6	0	ENSMUSG00000037419.9/ENSMUSG00000053914.9/ENSMUSG00000098832.2/ENSMUSG00000111252.1/ENSMUSG00000111451.1/ENSMUSG00000111786.1	Endod1/Gm47317/Gm47319/Gm47321/Kdm4d/Kdm4dl
chr9	18321951	20413387	1708	DMSO_2CLC.higher.yesFC	12	3	15	0.2	ENSMUSG00000043943.14/ENSMUSG00000045519.15/ENSMUSG00000066896.6/ENSMUSG00000074501.6/ENSMUSG00000074502.4/ENSMUSG00000094678.5/ENSMUSG00000110521.1/ENSMUSG00000110590.1/ENSMUSG00000110761.1/ENSMUSG00000110811.1/ENSMUSG00000110910.1/ENSMUSG00000110944.1	4921534A09Rik/Gm19174/Gm29761/Gm48729/Gm5612/Naalad2/Olfr18/Olfr848-ps1/Olfr856-ps1/Olfr857/Ubtfl1/Zfp560
chr9	88548020	89177887	1822	DMSO_2CLC.higher.yesFC	5	3	8	0.375	ENSMUSG00000032425.15/ENSMUSG00000074146.9/ENSMUSG00000074149.9/ENSMUSG00000090693.4/ENSMUSG00000099930.1	4930579C12Rik/Gm10634/Gm2396/Trim43a/Zfp949
chr9	101922128	102354693	1841	DMSO_2CLC.higher.yesFC	5	0	5	0	ENSMUSG00000032537.15/ENSMUSG00000101648.1/ENSMUSG00000102702.1/ENSMUSG00000102963.1/ENSMUSG00000104041.1	Ephb1/Gm29388/Gm37260/Gm37562/Gm37945
chr9	122175874	122714333	1887	DMSO_2CLC.higher.yesFC	7	2	9	0.222222	ENSMUSG00000037949.8/ENSMUSG00000097572.2/ENSMUSG00000097736.8/ENSMUSG00000111068.1/ENSMUSG00000111268.1/ENSMUSG00000111577.1/ENSMUSG00000111837.1	9530059O14Rik/Ano10/Gm26797/Gm35501/Gm47126/Gm47135/Gm47136
chr10	47080534	50296142	1941	DMSO_2CLC.higher.yesFC	7	0	7	0	ENSMUSG00000110779.1/ENSMUSG00000111057.1/ENSMUSG00000111436.1/ENSMUSG00000111551.1/ENSMUSG00000112049.1/ENSMUSG00000112349.1/ENSMUSG00000112667.1	Gm3442/Gm47356/Gm48128/Gm48132/Gm48269/Gm48270/Gm48271
chr10	57515774	58240661	1945	DMSO_2CLC.higher.yesFC	7	0	7	0	ENSMUSG00000019876.15/ENSMUSG00000019877.10/ENSMUSG00000057216.6/ENSMUSG00000058537.4/ENSMUSG00000075045.4/ENSMUSG00000075046.7/ENSMUSG00000093601.2	AW822073/Duxf3/Gm10807/Gm19459/Gm4981/Pkib/Serinc1
chr10	81679122	82153065	1992	DMSO_2CLC.higher.yesFC	5	3	8	0.375	ENSMUSG00000078435.5/ENSMUSG00000094622.2/ENSMUSG00000096718.2/ENSMUSG00000112160.1/ENSMUSG00000112585.1	AU041133/BC024063/Gm3055/Gm47527/Zfp781
chr10	99719143	100397070	2022	DMSO_2CLC.higher.yesFC	15	1	16	0.0625	ENSMUSG00000091101.2/ENSMUSG00000091552.2/ENSMUSG00000094314.3/ENSMUSG00000095673.1/ENSMUSG00000096640.3/ENSMUSG00000096744.1/ENSMUSG00000112069.1/ENSMUSG00000112245.1/ENSMUSG00000112408.1/ENSMUSG00000112453.1/ENSMUSG00000112480.1/ENSMUSG00000112777.1/ENSMUSG00000112856.1/ENSMUSG00000112931.1/ENSMUSG00000113032.1	Gm4301/Gm4302/Gm4303/Gm4305/Gm4307/Gm4308/Gm4310/Gm4312/Gm47578/Gm4781/Gm8689/Gm8701/Gm8711/Gm8723/Gm9476
chr10	103856267	104196522	2026	DMSO_2CLC.higher.yesFC	8	0	8	0	ENSMUSG00000090854.9/ENSMUSG00000091779.8/ENSMUSG00000094144.8/ENSMUSG00000095022.8/ENSMUSG00000097427.5/ENSMUSG00000097550.7/ENSMUSG00000097878.5/ENSMUSG00000112554.1	Gm20765/Gm21293/Gm21304/Gm21312/Gm4340/Gm47224/Gm6763/Gm8764
chr10	118243800	118354105	2040	DMSO_2CLC.higher.yesFC	8	1	9	0.111111	ENSMUSG00000112027.1/ENSMUSG00000112135.1/ENSMUSG00000112419.1/ENSMUSG00000112495.1/ENSMUSG00000112614.1/ENSMUSG00000112781.1/ENSMUSG00000112814.1/ENSMUSG00000112919.1	Gm9029/Gm9030/Gm9040/Gm9044/Gm9045/Gm9046/Gm9048/Gm9049
chr11	58948920	58973098	2142	DMSO_2CLC.higher.yesFC	5	0	5	0	ENSMUSG00000036964.14/ENSMUSG00000056895.4/ENSMUSG00000078851.4/ENSMUSG00000080152.4/ENSMUSG00000106175.1	Gm44313/H2aw/H2bu2/H3f4/Trim17
chr11	60573567	60693075	2148	DMSO_2CLC.higher.yesFC	12	0	12	0	ENSMUSG00000084034.1/ENSMUSG00000084335.1/ENSMUSG00000093924.1/ENSMUSG00000093978.1/ENSMUSG00000094005.1/ENSMUSG00000094278.1/ENSMUSG00000094566.1/ENSMUSG00000095136.1/ENSMUSG00000095291.1/ENSMUSG00000095680.1/ENSMUSG00000096363.1/ENSMUSG00000096483.1	Gm12612/Gm12613/Gm12615/Gm12616/Gm12617/Gm12619/Gm12620/Gm12621/Gm12623/Gm12625/Gm12626/Gm12627
chr11	83002158	83260960	2204	DMSO_2CLC.higher.yesFC	6	1	7	0.142857	ENSMUSG00000035208.16/ENSMUSG00000072620.3/ENSMUSG00000072621.13/ENSMUSG00000083161.2/ENSMUSG00000087107.8/ENSMUSG00000111713.1	AI662270/Gm11427/Gm20234/Slfn10-ps/Slfn2/Slfn8
chr11	87422867	87462501	2212	DMSO_2CLC.higher.yesFC	8	1	9	0.111111	ENSMUSG00000095969.1/ENSMUSG00000096205.1/ENSMUSG00000098641.1/ENSMUSG00000098943.1/ENSMUSG00000099291.1/ENSMUSG00000104856.1/ENSMUSG00000104896.1/ENSMUSG00000105025.1	Gm22068/Rnu1a1/Rnu3b1/Rnu3b1/Rnu3b3/Rnu3b3/Rnu3b4/Rnu3b4
chr11	94557102	94861759	2219	DMSO_2CLC.higher.yesFC	10	2	12	0.166667	ENSMUSG00000039084.8/ENSMUSG00000043522.8/ENSMUSG00000075610.9/ENSMUSG00000075611.5/ENSMUSG00000076435.3/ENSMUSG00000081007.1/ENSMUSG00000081478.1/ENSMUSG00000081586.3/ENSMUSG00000082945.1/ENSMUSG00000083227.1	A430060F13Rik/AA623943/Acsf2/Chad/Gm11540/Gm11543/Gm11544/Gm11545/Gm11546/Tmem92
chr11	96281905	96922493	2223	DMSO_2CLC.higher.yesFC	8	7	15	0.466667	ENSMUSG00000018973.2/ENSMUSG00000038692.8/ENSMUSG00000048763.11/ENSMUSG00000056648.5/ENSMUSG00000075588.6/ENSMUSG00000081249.3/ENSMUSG00000084844.3/ENSMUSG00000085307.1	Gm11517/Gm11525/Hoxb1/Hoxb2/Hoxb3/Hoxb3os/Hoxb4/Hoxb8
chr11	99385254	99815666	2233	DMSO_2CLC.higher.yesFC	6	0	6	0	ENSMUSG00000006777.7/ENSMUSG00000019761.10/ENSMUSG00000048294.4/ENSMUSG00000078258.1/ENSMUSG00000078259.3/ENSMUSG00000078260.1	Gm11554/Gm11564/Gm11569/Krt10/Krt23/Krtap4-13
chr11	105164776	105456735	2254	DMSO_2CLC.higher.yesFC	5	1	6	0.166667	ENSMUSG00000020694.17/ENSMUSG00000078627.9/ENSMUSG00000081965.1/ENSMUSG00000086089.1/ENSMUSG00000099681.1	1700052K11Rik/Gm11620/Gm11640/Marchf10/Tlk2
chr12	65132734	68440282	2364	DMSO_2CLC.higher.yesFC	6	1	7	0.142857	ENSMUSG00000034912.18/ENSMUSG00000035560.5/ENSMUSG00000047534.17/ENSMUSG00000060499.7/ENSMUSG00000113161.1/ENSMUSG00000113531.1	Gm2915/Gm47457/Mdga2/Mis18bp1/Rpl10l/Wdr20rt
chr12	79088705	79172667	2385	DMSO_2CLC.higher.yesFC	5	1	6	0.166667	ENSMUSG00000021124.13/ENSMUSG00000021125.6/ENSMUSG00000098601.1/ENSMUSG00000112489.1/ENSMUSG00000112708.1	9230116L04Rik/Arg2/Gm27297/Gm8255/Vti1b
chr12	87443896	88333125	2403	DMSO_2CLC.higher.yesFC	66	1	67	0.0149254	ENSMUSG00000021039.9/ENSMUSG00000021040.15/ENSMUSG00000066027.7/ENSMUSG00000072905.5/ENSMUSG00000079029.2/ENSMUSG00000079031.1/ENSMUSG00000079034.2/ENSMUSG00000092019.4/ENSMUSG00000093847.2/ENSMUSG00000094635.2/ENSMUSG00000095717.1/ENSMUSG00000095724.1/ENSMUSG00000095799.1/ENSMUSG00000096049.1/ENSMUSG00000096276.9/ENSMUSG00000096576.2/ENSMUSG00000096619.1/ENSMUSG00000096803.1/ENSMUSG00000106721.1…	BB287469/Gm10264/Gm10436/Gm16368/Gm16381/Gm18247/Gm18616/Gm18617/Gm18618/Gm18619/Gm18625/Gm18626/Gm18629/Gm18630/Gm18632/Gm18983/Gm1995/Gm2001/Gm2016/Gm2022/Gm2035/Gm2042/Gm2056/Gm2075/Gm2099/Gm21038/Gm21039/Gm21319/Gm21559/Gm21569/Gm21936/Gm21939/Gm3742/Gm4027/Gm46992/Gm46994/Gm46995/Gm46996/Gm46997/Gm46998/Gm48149/Gm48150/Gm48151/Gm48152/Gm48153/Gm48388/Gm48389/Gm48513/Gm48553/Gm48560/Gm48561/G…
chr13	9875486	10360847	2447	DMSO_2CLC.higher.yesFC	5	0	5	0	ENSMUSG00000046159.16/ENSMUSG00000113261.1/ENSMUSG00000113502.1/ENSMUSG00000113680.1/ENSMUSG00000113695.1	9330159N22Rik/Chrm3/Gm47404/Gm47405/Gm47411
chr13	17932386	17961416	2454	DMSO_2CLC.higher.yesFC	5	2	7	0.285714	ENSMUSG00000113100.1/ENSMUSG00000113528.1/ENSMUSG00000113688.1/ENSMUSG00000113750.1/ENSMUSG00000114077.1	A930027P06Rik/Gm32699/Gm48754/Gm48776/Gm5628
chr13	21467047	21789213	2462	DMSO_2CLC.higher.yesFC	20	4	24	0.166667	ENSMUSG00000058773.2/ENSMUSG00000059395.4/ENSMUSG00000063021.3/ENSMUSG00000064288.4/ENSMUSG00000067455.5/ENSMUSG00000069308.7/ENSMUSG00000069309.2/ENSMUSG00000071516.2/ENSMUSG00000080076.4/ENSMUSG00000082396.4/ENSMUSG00000085331.1/ENSMUSG00000094338.1/ENSMUSG00000095217.1/ENSMUSG00000101355.1/ENSMUSG00000101972.1/ENSMUSG00000105014.1/ENSMUSG00000105238.1/ENSMUSG00000105580.1/ENSMUSG00000106281.1/…	Gm11274/Gm44346/Gm44357/Gm44367/Gm44454/H1f5/H2ac13/H2ac14/H2ac15/H2bc13/H2bc14/H2bc15/H3c10/H3c11/H4c11/H4c12/Hist1h2an/Hist1h2bp/Nkapl/Zfp389
chr13	21806612	21953628	2463	DMSO_2CLC.higher.yesFC	9	0	9	0	ENSMUSG00000069303.7/ENSMUSG00000069305.3/ENSMUSG00000069306.5/ENSMUSG00000069307.7/ENSMUSG00000078917.3/ENSMUSG00000094248.1/ENSMUSG00000094777.2/ENSMUSG00000105256.1/ENSMUSG00000106440.1	Gm11281/Gm19658/Gm44466/Hist1h2ao/Hist1h2ap/Hist1h2bq/Hist1h2br/Hist1h4m/Hist1h4n
chr13	22014468	22036345	2465	DMSO_2CLC.higher.yesFC	5	0	5	0	ENSMUSG00000043145.7/ENSMUSG00000062727.4/ENSMUSG00000069302.5/ENSMUSG00000085827.8/ENSMUSG00000104608.1	Gm11290/Gm11292/Gm44390/H2ac12/H2bc12
chr13	22040636	23757620	2466	DMSO_2CLC.higher.yesFC	41	3	44	0.0681818	ENSMUSG00000018102.5/ENSMUSG00000036181.2/ENSMUSG00000047246.7/ENSMUSG00000051627.3/ENSMUSG00000052565.7/ENSMUSG00000053216.15/ENSMUSG00000058385.8/ENSMUSG00000060639.5/ENSMUSG00000060678.5/ENSMUSG00000060981.7/ENSMUSG00000061296.2/ENSMUSG00000061482.7/ENSMUSG00000061615.2/ENSMUSG00000061991.2/ENSMUSG00000069266.5/ENSMUSG00000069267.2/ENSMUSG00000069268.4/ENSMUSG00000069270.6/ENSMUSG00000069272.6…	4930558J22Rik/Btn2a2/Gm11331/Gm44297/Gm44314/Gm44350/Gm44359/Gm44394/Gm44484/Gm44486/Gm48356/H1f2/H1f3/H1f4/H2ac10/H2ac11/H2ac4/H2ac5-ps/H2ac6/H2ac7/H2ac8/H2bc11/H2bc3/H2bc4/H2bc6/H2bc7/H2bc8/H2bc9/H3c2/H3c3/H3c4/H3c6/H3c7/H3c8/H4c2/H4c3/H4c4/H4c6/H4c8/H4c9/Vmn1r210
chr13	23760692	23991214	2467	DMSO_2CLC.higher.yesFC	7	0	7	0	ENSMUSG00000021337.8/ENSMUSG00000049539.3/ENSMUSG00000050799.3/ENSMUSG00000060081.1/ENSMUSG00000060093.6/ENSMUSG00000069265.2/ENSMUSG00000105874.1	Gm44344/H1f1/H2ac1/H2bc1/H3c1/H4c1/Scgn
chr13	30946573	32898211	2474	DMSO_2CLC.higher.yesFC	5	4	9	0.444444	ENSMUSG00000038415.10/ENSMUSG00000044734.16/ENSMUSG00000050295.4/ENSMUSG00000076430.1/ENSMUSG00000079049.9	Foxc1/Foxq1/Hus1b/Serpinb1a/Serpinb1c
chr13	67949751	68491389	2524	DMSO_2CLC.higher.yesFC	5	0	5	0	ENSMUSG00000112984.1/ENSMUSG00000113050.1/ENSMUSG00000113095.1/ENSMUSG00000113273.1/ENSMUSG00000113394.1	Gm48419/Gm48423/Gm48436/Gm7969/Gm8016
chr13	119765187	120318178	2578	DMSO_2CLC.higher.yesFC	19	5	24	0.208333	ENSMUSG00000063846.8/ENSMUSG00000078537.3/ENSMUSG00000094027.2/ENSMUSG00000094237.2/ENSMUSG00000094796.2/ENSMUSG00000094870.8/ENSMUSG00000095029.1/ENSMUSG00000095071.2/ENSMUSG00000095514.2/ENSMUSG00000095653.2/ENSMUSG00000095821.2/ENSMUSG00000096175.3/ENSMUSG00000096284.2/ENSMUSG00000096323.2/ENSMUSG00000101579.1/ENSMUSG00000103877.2/ENSMUSG00000104162.1/ENSMUSG00000114398.1/ENSMUSG00000114798.1	AF067061/AF067063/B020031M17Rik/BC147527/D13Ertd608e/Gm20763/Gm20767/Gm20769/Gm21181/Gm21358/Gm21731/Gm21761/Gm21762/Gm21818/Gm36079/Gm37619/Tcstv1/Tcstv3/Zfp131
chr14	25459185	26324954	2604	DMSO_2CLC.higher.yesFC	8	6	14	0.428571	ENSMUSG00000007817.15/ENSMUSG00000021868.7/ENSMUSG00000048502.14/ENSMUSG00000055538.7/ENSMUSG00000072672.10/ENSMUSG00000072675.12/ENSMUSG00000114753.1/ENSMUSG00000114921.1	Duxbl1/Duxbl2/Duxbl3/Gm18578/Gm34059/Ppif/Zcchc24/Zmiz1
chr14	42254659	45668498	2618	DMSO_2CLC.higher.yesFC	23	10	33	0.30303	ENSMUSG00000037697.19/ENSMUSG00000049092.11/ENSMUSG00000085913.2/ENSMUSG00000086124.2/ENSMUSG00000090713.2/ENSMUSG00000091140.1/ENSMUSG00000091733.1/ENSMUSG00000092152.1/ENSMUSG00000093167.1/ENSMUSG00000093807.1/ENSMUSG00000093948.7/ENSMUSG00000094157.7/ENSMUSG00000094563.1/ENSMUSG00000095371.1/ENSMUSG00000096309.1/ENSMUSG00000096383.1/ENSMUSG00000096446.1/ENSMUSG00000096510.1/ENSMUSG00000114317.…	4930527F14Rik/A530076I17Rik/Ddhd1/Gm10378/Gm15601/Gm17026/Gm17124/Gm23620/Gm25208/Gm25228/Gm25353/Gm25892/Gm49083/Gm49141/Gm49873/Gm7995/Gm8094/Gm8104/Gm8127/Gm9611/Gm9732/Gpr137c/Mir5131
chr17	14818519	15577151	2961	DMSO_2CLC.higher.yesFC	8	7	15	0.466667	ENSMUSG00000014773.13/ENSMUSG00000046991.12/ENSMUSG00000050088.9/ENSMUSG00000051977.16/ENSMUSG00000079707.10/ENSMUSG00000079710.10/ENSMUSG00000116940.1/ENSMUSG00000116953.1	1600012H06Rik/9030025P20Rik/Dll1/Gm3448/Gm7450/Prdm9/Tcte3/Wdr27
chr17	23628311	23700113	2974	DMSO_2CLC.higher.yesFC	5	2	7	0.285714	ENSMUSG00000023903.8/ENSMUSG00000023905.15/ENSMUSG00000023906.3/ENSMUSG00000066720.7/ENSMUSG00000118572.1	AC122821.1/Cldn6/Cldn9/Mmp25/Tnfrsf12a
chr17	35377021	35474563	3024	DMSO_2CLC.higher.yesFC	6	2	8	0.25	ENSMUSG00000035929.11/ENSMUSG00000055413.12/ENSMUSG00000060550.16/ENSMUSG00000067235.14/ENSMUSG00000073409.12/ENSMUSG00000079505.2	Gm11131/H2-Q10/H2-Q4/H2-Q5/H2-Q6/H2-Q7
chr17	36452294	36981237	3032	DMSO_2CLC.higher.yesFC	6	5	11	0.454545	ENSMUSG00000044538.10/ENSMUSG00000048231.14/ENSMUSG00000050747.14/ENSMUSG00000064308.10/ENSMUSG00000092290.1/ENSMUSG00000092493.1	2410137M14Rik/Gm20451/Gm20452/H2-M10.4/Obox3-ps8/Trim15
chr18	45268860	46465790	3159	DMSO_2CLC.higher.yesFC	5	2	7	0.285714	ENSMUSG00000046487.6/ENSMUSG00000054477.16/ENSMUSG00000098284.8/ENSMUSG00000118074.1/ENSMUSG00000118282.1	A330093E20Rik/Gm31907/Gm4840/Kcnn2/Mospd4
chr18	80012390	80029601	3207	DMSO_2CLC.higher.yesFC	8	0	8	0	ENSMUSG00000117759.1/ENSMUSG00000117851.1/ENSMUSG00000117857.1/ENSMUSG00000117933.1/ENSMUSG00000117949.1/ENSMUSG00000118176.1/ENSMUSG00000118304.1/ENSMUSG00000118357.1	AA684185/Gm36627/Gm36718/Gm50179/Gm50180/Gm50190/Gm50192/Gm50193
chr19	11586604	12212191	3249	DMSO_2CLC.higher.yesFC	8	4	12	0.333333	ENSMUSG00000024679.10/ENSMUSG00000044994.10/ENSMUSG00000067522.3/ENSMUSG00000067524.4/ENSMUSG00000067525.3/ENSMUSG00000067526.3/ENSMUSG00000094133.2/ENSMUSG00000108889.2	Ms4a6d/Olfr1425/Olfr1426/Olfr1427/Olfr1428/Olfr1431/Olfr1555-ps1/Olfr76
chr19	29331170	30006018	3276	DMSO_2CLC.higher.yesFC	6	4	10	0.4	ENSMUSG00000016496.7/ENSMUSG00000024815.5/ENSMUSG00000039097.5/ENSMUSG00000074909.5/ENSMUSG00000097855.8/ENSMUSG00000118251.1	A930007I19Rik/Cd274/Gm50373/Ranbp6/Rln1/Trpd52l3
chrX	8962134	9487771	3333	DMSO_2CLC.higher.yesFC	9	2	11	0.181818	ENSMUSG00000015340.10/ENSMUSG00000047344.9/ENSMUSG00000060685.4/ENSMUSG00000071815.6/ENSMUSG00000072249.3/ENSMUSG00000078206.1/ENSMUSG00000078208.1/ENSMUSG00000083123.1/ENSMUSG00000083714.3	Cybb/Fthl17-ps1/Fthl17-ps2/Fthl17b/Fthl17c/Fthl17d/Fthl17e/Fthl17f/Lancl3
chrX	23219271	36199158	3345	DMSO_2CLC.higher.yesFC	12	4	16	0.25	ENSMUSG00000036699.12/ENSMUSG00000036769.14/ENSMUSG00000036782.13/ENSMUSG00000085000.1/ENSMUSG00000085325.7/ENSMUSG00000085489.7/ENSMUSG00000085534.7/ENSMUSG00000086580.1/ENSMUSG00000087462.1/ENSMUSG00000087491.7/ENSMUSG00000093817.7/ENSMUSG00000096911.7	Gm14552/Gm14553/Gm14974/Gm15280/Gm2101/Gm2117/Gm2165/Gm2200/Gm3669/Klhl13/Wdr44/Zcchc12
chrX	134971372	135747322	3418	DMSO_2CLC.higher.yesFC	11	0	11	0	ENSMUSG00000031411.11/ENSMUSG00000052676.16/ENSMUSG00000054994.2/ENSMUSG00000058252.6/ENSMUSG00000067360.12/ENSMUSG00000072969.2/ENSMUSG00000079432.1/ENSMUSG00000094004.7/ENSMUSG00000095599.1/ENSMUSG00000096119.1/ENSMUSG00000096508.7	Armcx5/AV320801/Gm15023/Gm5128/Gm6215/Gm6228/Gm7903/Prame/Pramel3/Tcp11x2/Zmat1
chrX	147765991	149984982	3433	DMSO_2CLC.higher.yesFC	6	0	6	0	ENSMUSG00000072923.6/ENSMUSG00000072930.3/ENSMUSG00000079387.10/ENSMUSG00000094378.7/ENSMUSG00000095082.1/ENSMUSG00000095872.7	Gm10439/Gm15091/Gm15097/Gm15107/Gm15128/Luzp4
chrY	1010543	41274433	3457	DMSO_2CLC.higher.yesFC	6	1	7	0.142857	ENSMUSG00000068457.14/ENSMUSG00000069044.6/ENSMUSG00000069045.11/ENSMUSG00000069049.11/ENSMUSG00000100091.1/ENSMUSG00000100753.1	Ddx3y/Eif2s3y/Gm28597/Gm29435/Usp9y/Uty

### Sheet: dTAG_24hr.v.DMSO_24hr
seqnames	start	end	ecord_id	behavior	nDEG	nStatic	nTotal	propStatic	ensembl	gene.id
chr1	151182537	151205065	27	dTAG_24hr.higher.yesFC	4	0	4	0	ENSMUSG00000114212.1/ENSMUSG00000114582.1/ENSMUSG00000114694.1/ENSMUSG00000114943.1	3110040M04Rik/Gm47985/Gm47995/Gm8947
chr3	93796398	94266784	116	dTAG_24hr.higher.yesFC	5	0	5	0	ENSMUSG00000060256.1/ENSMUSG00000089696.3/ENSMUSG00000090268.1/ENSMUSG00000102169.1/ENSMUSG00000104460.1	Gm9113/Gm9121/Spopfm1/Spopfm3/Tdpoz4
chr4	101834969	101943183	152	dTAG_24hr.higher.yesFC	4	1	5	0.2	ENSMUSG00000035201.15/ENSMUSG00000037028.7/ENSMUSG00000046133.3/ENSMUSG00000070890.3	B020004J07Rik/C130073F10Rik/Gm12794/Gm12800
chr4	143511343	144364419	173	dTAG_24hr.higher.yesFC	11	5	16	0.3125	ENSMUSG00000046435.7/ENSMUSG00000066688.4/ENSMUSG00000070616.13/ENSMUSG00000070618.10/ENSMUSG00000070619.5/ENSMUSG00000078510.3/ENSMUSG00000078511.3/ENSMUSG00000078512.8/ENSMUSG00000084123.1/ENSMUSG00000095409.1/ENSMUSG00000096154.1	BC080695/Gm13040/Gm13043/Gm13057/Gm13078/Gm13083/Gm13101/Gm13106/Gm13119/Pramef25/Pramef6
chr5	93694994	95746617	204	dTAG_24hr.higher.yesFC	23	0	23	0	ENSMUSG00000072814.10/ENSMUSG00000072821.4/ENSMUSG00000072822.2/ENSMUSG00000073497.6/ENSMUSG00000073510.2/ENSMUSG00000074011.4/ENSMUSG00000092166.2/ENSMUSG00000094043.2/ENSMUSG00000094195.2/ENSMUSG00000094560.1/ENSMUSG00000095503.4/ENSMUSG00000095718.2/ENSMUSG00000096066.4/ENSMUSG00000096139.4/ENSMUSG00000096230.4/ENSMUSG00000106690.1/ENSMUSG00000106701.1/ENSMUSG00000106821.1/ENSMUSG00000106916.1…	A430089I19Rik/AA792892/BC061212/BC080696/Gm10424/Gm16429/Gm3089/Gm3147/Gm3176/Gm43225/Gm6346/Gm6348/Gm6351/Gm6468/Gm6502/Gm6509/Gm7647/Gm7682/Gm7942/Gm7961/Gm7971/Gm7978/Gm7982
chr7	10794242	11614112	279	dTAG_24hr.higher.yesFC	10	3	13	0.230769	ENSMUSG00000054272.6/ENSMUSG00000070828.10/ENSMUSG00000090714.10/ENSMUSG00000095339.2/ENSMUSG00000095936.3/ENSMUSG00000109916.1/ENSMUSG00000109969.1/ENSMUSG00000110097.1/ENSMUSG00000110103.1/ENSMUSG00000110190.1	Gm45551/Zscan4-ps1/Zscan4-ps2/Zscan4-ps3/Zscan4a/Zscan4b/Zscan4c/Zscan4d/Zscan4e/Zscan4f
chr7	14767725	15693360	281	dTAG_24hr.higher.yesFC	19	1	20	0.05	ENSMUSG00000093397.1/ENSMUSG00000093420.1/ENSMUSG00000093549.2/ENSMUSG00000093623.1/ENSMUSG00000093719.1/ENSMUSG00000093913.1/ENSMUSG00000093940.1/ENSMUSG00000093961.1/ENSMUSG00000094243.1/ENSMUSG00000094412.1/ENSMUSG00000094416.1/ENSMUSG00000094967.1/ENSMUSG00000095274.1/ENSMUSG00000095922.1/ENSMUSG00000095952.1/ENSMUSG00000095974.1/ENSMUSG00000096414.1/ENSMUSG00000096439.1/ENSMUSG00000096797.1	Obox4-ps11/Obox4-ps12/Obox4-ps13/Obox4-ps14/Obox4-ps15/Obox4-ps16/Obox4-ps17/Obox4-ps18/Obox4-ps19/Obox4-ps20/Obox4-ps21/Obox4-ps22/Obox4-ps23/Obox4-ps27/Obox4-ps28/Obox4-ps29/Obox4-ps30/Obox4-ps33/Obox4-ps36
chr7	50940546	51176537	295	dTAG_24hr.higher.yesFC	8	0	8	0	ENSMUSG00000108958.1/ENSMUSG00000108963.1/ENSMUSG00000109172.1/ENSMUSG00000109173.1/ENSMUSG00000109202.1/ENSMUSG00000109409.1/ENSMUSG00000109476.1/ENSMUSG00000109494.1	Gm16478/Gm21032/Gm21033/Gm21034/Gm21035/Gm21036/Gm21037/Gm9343
chr10	100330540	100382560	454	dTAG_24hr.higher.yesFC	11	0	11	0	ENSMUSG00000091101.2/ENSMUSG00000091552.2/ENSMUSG00000094314.3/ENSMUSG00000095673.1/ENSMUSG00000096640.3/ENSMUSG00000096744.1/ENSMUSG00000112408.1/ENSMUSG00000112480.1/ENSMUSG00000112777.1/ENSMUSG00000112856.1/ENSMUSG00000112931.1	Gm4301/Gm4302/Gm4303/Gm4305/Gm4307/Gm4308/Gm4310/Gm4312/Gm8701/Gm8711/Gm8723
chr10	104142987	104196522	455	dTAG_24hr.higher.yesFC	7	0	7	0	ENSMUSG00000090854.9/ENSMUSG00000091779.8/ENSMUSG00000094144.8/ENSMUSG00000095022.8/ENSMUSG00000097427.5/ENSMUSG00000097550.7/ENSMUSG00000097878.5	Gm20765/Gm21293/Gm21304/Gm21312/Gm4340/Gm6763/Gm8764
chr12	87480108	88324026	534	dTAG_24hr.higher.yesFC	24	5	29	0.172414	ENSMUSG00000072905.5/ENSMUSG00000079029.2/ENSMUSG00000079031.1/ENSMUSG00000079034.2/ENSMUSG00000092019.4/ENSMUSG00000093847.2/ENSMUSG00000094635.2/ENSMUSG00000095717.1/ENSMUSG00000095724.1/ENSMUSG00000095799.1/ENSMUSG00000096049.1/ENSMUSG00000096619.1/ENSMUSG00000096803.1/ENSMUSG00000112943.1/ENSMUSG00000112949.1/ENSMUSG00000113011.1/ENSMUSG00000113103.1/ENSMUSG00000113129.1/ENSMUSG00000113201.1/…	BB287469/Gm16368/Gm18983/Gm1995/Gm2016/Gm2022/Gm2035/Gm2056/Gm2075/Gm21319/Gm21569/Gm21936/Gm21939/Gm4027/Gm48388/Gm48389/Gm5039/Gm5662/Gm5788/Gm6803/Gm7104/Gm8300/Gm8332/Gm8607
chr13	119827961	120318178	585	dTAG_24hr.higher.yesFC	10	9	19	0.473684	ENSMUSG00000078537.3/ENSMUSG00000094027.2/ENSMUSG00000094237.2/ENSMUSG00000094796.2/ENSMUSG00000095071.2/ENSMUSG00000095514.2/ENSMUSG00000095821.2/ENSMUSG00000096175.3/ENSMUSG00000096284.2/ENSMUSG00000096323.2	AF067061/AF067063/B020031M17Rik/BC147527/D13Ertd608e/Gm20767/Gm21761/Gm21762/Tcstv1/Tcstv3
chr18	80013258	80029601	711	dTAG_24hr.higher.yesFC	7	0	7	0	ENSMUSG00000117851.1/ENSMUSG00000117857.1/ENSMUSG00000117933.1/ENSMUSG00000117949.1/ENSMUSG00000118176.1/ENSMUSG00000118304.1/ENSMUSG00000118357.1	Gm36627/Gm36718/Gm50179/Gm50180/Gm50190/Gm50192/Gm50193

### Sheet: dTAG_7d.v.DMSO_7d
seqnames	start	end	ecord_id	behavior	nDEG	nStatic	nTotal	propStatic	ensembl	gene.id
chr1	85105946	85611896	59	dTAG_7d.higher.yesFC	4	0	4	0	ENSMUSG00000070034.13/ENSMUSG00000072109.11/ENSMUSG00000073628.5/ENSMUSG00000079455.9	A530040E14Rik/Gm10552/Gm16026/Sp110
chr1	151182537	151211072	88	dTAG_7d.higher.yesFC	5	0	5	0	ENSMUSG00000114212.1/ENSMUSG00000114582.1/ENSMUSG00000114591.1/ENSMUSG00000114694.1/ENSMUSG00000114943.1	3110040M04Rik/Gm47985/Gm47995/Gm47996/Gm8947
chr1	173920407	174921819	110	dTAG_7d.higher.yesFC	4	1	5	0.2	ENSMUSG00000026532.7/ENSMUSG00000028354.13/ENSMUSG00000039997.16/ENSMUSG00000050069.3	Fmn2/Grem2/Ifi203/Spta1
chr2	83955693	83975615	197	dTAG_7d.higher.yesFC	4	0	4	0	ENSMUSG00000094125.1/ENSMUSG00000094336.1/ENSMUSG00000096484.1/ENSMUSG00000096729.1	Gm13693/Gm13695/Gm13696/Gm13698
chr3	93628640	94347352	349	dTAG_7d.higher.yesFC	23	1	24	0.0416667	ENSMUSG00000028148.11/ENSMUSG00000058005.3/ENSMUSG00000060256.1/ENSMUSG00000074424.3/ENSMUSG00000089689.1/ENSMUSG00000089696.3/ENSMUSG00000090268.1/ENSMUSG00000094084.2/ENSMUSG00000094163.1/ENSMUSG00000094328.2/ENSMUSG00000095251.1/ENSMUSG00000095822.2/ENSMUSG00000102169.1/ENSMUSG00000102311.1/ENSMUSG00000102462.1/ENSMUSG00000102933.1/ENSMUSG00000103210.1/ENSMUSG00000103350.1/ENSMUSG00000103362.1…	Gm4982/Gm5541/Gm5542/Gm5543/Gm5852/Gm9113/Gm9116/Gm9117/Gm9121/Gm9124/Gm9131/Spopfm1/Spopfm2/Spopfm3/Tdpoz1/Tdpoz2/Tdpoz3/Tdpoz4/Tdpoz5/Tdpoz6/Tdpoz7/Tdpoz9/Them5
chr4	73607881	73920760	436	dTAG_7d.higher.yesFC	7	0	7	0	ENSMUSG00000093962.7/ENSMUSG00000094116.1/ENSMUSG00000095048.7/ENSMUSG00000095341.1/ENSMUSG00000095935.1/ENSMUSG00000096333.7/ENSMUSG00000096700.1	Gm11236/Gm11237/Gm11238/Gm11239/Gm11756/Gm13871/Gm428
chr4	101834969	101981049	448	dTAG_7d.higher.yesFC	5	1	6	0.166667	ENSMUSG00000035201.15/ENSMUSG00000037028.7/ENSMUSG00000046133.3/ENSMUSG00000070890.3/ENSMUSG00000078626.2	B020004J07Rik/C130073F10Rik/Gm12790/Gm12794/Gm12800
chr4	143511343	144364419	502	dTAG_7d.higher.yesFC	13	2	15	0.133333	ENSMUSG00000046435.7/ENSMUSG00000066688.4/ENSMUSG00000070616.13/ENSMUSG00000070618.10/ENSMUSG00000070619.5/ENSMUSG00000078508.1/ENSMUSG00000078509.1/ENSMUSG00000078510.3/ENSMUSG00000078511.3/ENSMUSG00000078512.8/ENSMUSG00000084123.1/ENSMUSG00000095409.1/ENSMUSG00000096154.1	BC080695/Gm13040/Gm13043/Gm13057/Gm13078/Gm13083/Gm13101/Gm13106/Gm13119/Gm13128/Pramef17/Pramef25/Pramef6
chr4	145267137	145575161	504	dTAG_7d.higher.yesFC	5	2	7	0.285714	ENSMUSG00000028602.12/ENSMUSG00000082082.1/ENSMUSG00000082352.1/ENSMUSG00000083081.1/ENSMUSG00000085101.7	Gm13223/Gm13228/Gm13230/Platr16/Tnfrsf8
chr5	93694994	95746617	587	dTAG_7d.higher.yesFC	29	0	29	0	ENSMUSG00000072814.10/ENSMUSG00000072821.4/ENSMUSG00000072822.2/ENSMUSG00000073497.6/ENSMUSG00000073510.2/ENSMUSG00000074011.4/ENSMUSG00000092166.2/ENSMUSG00000094043.2/ENSMUSG00000094195.2/ENSMUSG00000094560.1/ENSMUSG00000095503.4/ENSMUSG00000095718.2/ENSMUSG00000095954.4/ENSMUSG00000095996.4/ENSMUSG00000096066.4/ENSMUSG00000096139.4/ENSMUSG00000096230.4/ENSMUSG00000096259.2/ENSMUSG00000106690.1…	A430089I19Rik/AA792892/BC061212/BC080696/Gm10424/Gm16429/Gm16513/Gm3089/Gm3106/Gm3147/Gm3176/Gm3183/Gm3302/Gm43225/Gm6346/Gm6348/Gm6351/Gm6468/Gm6502/Gm6509/Gm7647/Gm7663/Gm7682/Gm7939/Gm7942/Gm7961/Gm7971/Gm7978/Gm7982
chr7	10794242	11614112	790	dTAG_7d.higher.yesFC	11	1	12	0.0833333	ENSMUSG00000054272.6/ENSMUSG00000070828.10/ENSMUSG00000090714.10/ENSMUSG00000095339.2/ENSMUSG00000095936.3/ENSMUSG00000109595.1/ENSMUSG00000109916.1/ENSMUSG00000109969.1/ENSMUSG00000110097.1/ENSMUSG00000110103.1/ENSMUSG00000110190.1	Gm18204/Gm45551/Zscan4-ps1/Zscan4-ps2/Zscan4-ps3/Zscan4a/Zscan4b/Zscan4c/Zscan4d/Zscan4e/Zscan4f
chr7	14767725	15904020	795	dTAG_7d.higher.yesFC	22	2	24	0.0833333	ENSMUSG00000074365.13/ENSMUSG00000093397.1/ENSMUSG00000093420.1/ENSMUSG00000093549.2/ENSMUSG00000093567.1/ENSMUSG00000093623.1/ENSMUSG00000093719.1/ENSMUSG00000093913.1/ENSMUSG00000093940.1/ENSMUSG00000093961.1/ENSMUSG00000094243.1/ENSMUSG00000094412.1/ENSMUSG00000094416.1/ENSMUSG00000094555.1/ENSMUSG00000094967.1/ENSMUSG00000095274.1/ENSMUSG00000095922.1/ENSMUSG00000095952.1/ENSMUSG00000095974.1…	Crxos/Obox4-ps11/Obox4-ps12/Obox4-ps13/Obox4-ps14/Obox4-ps15/Obox4-ps16/Obox4-ps17/Obox4-ps18/Obox4-ps19/Obox4-ps20/Obox4-ps21/Obox4-ps22/Obox4-ps23/Obox4-ps27/Obox4-ps28/Obox4-ps29/Obox4-ps30/Obox4-ps33/Obox4-ps36/Obox4-ps6/Obox4-ps8
chr7	50940546	51176537	850	dTAG_7d.higher.yesFC	8	0	8	0	ENSMUSG00000108958.1/ENSMUSG00000108963.1/ENSMUSG00000109172.1/ENSMUSG00000109173.1/ENSMUSG00000109202.1/ENSMUSG00000109409.1/ENSMUSG00000109476.1/ENSMUSG00000109494.1	Gm16478/Gm21032/Gm21033/Gm21034/Gm21035/Gm21036/Gm21037/Gm9343
chr10	57631981	58232675	1196	dTAG_7d.higher.yesFC	4	0	4	0	ENSMUSG00000019876.15/ENSMUSG00000057216.6/ENSMUSG00000058537.4/ENSMUSG00000075046.7	AW822073/Duxf3/Gm10807/Pkib
chr10	100297941	100382560	1241	dTAG_7d.higher.yesFC	13	0	13	0	ENSMUSG00000091101.2/ENSMUSG00000091552.2/ENSMUSG00000094314.3/ENSMUSG00000095673.1/ENSMUSG00000096640.3/ENSMUSG00000096744.1/ENSMUSG00000112069.1/ENSMUSG00000112245.1/ENSMUSG00000112408.1/ENSMUSG00000112480.1/ENSMUSG00000112777.1/ENSMUSG00000112856.1/ENSMUSG00000112931.1	Gm4301/Gm4302/Gm4303/Gm4305/Gm4307/Gm4308/Gm4310/Gm4312/Gm8689/Gm8701/Gm8711/Gm8723/Gm9476
chr10	104142987	104196522	1243	dTAG_7d.higher.yesFC	7	0	7	0	ENSMUSG00000090854.9/ENSMUSG00000091779.8/ENSMUSG00000094144.8/ENSMUSG00000095022.8/ENSMUSG00000097427.5/ENSMUSG00000097550.7/ENSMUSG00000097878.5	Gm20765/Gm21293/Gm21304/Gm21312/Gm4340/Gm6763/Gm8764
chr11	73267388	73377836	1331	dTAG_7d.higher.yesFC	4	0	4	0	ENSMUSG00000020774.9/ENSMUSG00000043029.2/ENSMUSG00000063881.11/ENSMUSG00000112920.1	Aspa/Olfr376/Spata22/Trpv3
chr11	83065752	83260960	1347	dTAG_7d.higher.yesFC	5	0	5	0	ENSMUSG00000000204.16/ENSMUSG00000018986.10/ENSMUSG00000083161.2/ENSMUSG00000087107.8/ENSMUSG00000111713.1	AI662270/Gm11427/Gm20234/Slfn3/Slfn4
chr11	94777217	94846092	1361	dTAG_7d.higher.yesFC	5	0	5	0	ENSMUSG00000075610.9/ENSMUSG00000081007.1/ENSMUSG00000081478.1/ENSMUSG00000081586.3/ENSMUSG00000083227.1	AA623943/Gm11543/Gm11544/Gm11546/Tmem92
chr12	87480108	88324026	1487	dTAG_7d.higher.yesFC	26	5	31	0.16129	ENSMUSG00000072905.5/ENSMUSG00000079029.2/ENSMUSG00000079031.1/ENSMUSG00000079034.2/ENSMUSG00000092019.4/ENSMUSG00000093847.2/ENSMUSG00000094635.2/ENSMUSG00000095717.1/ENSMUSG00000095724.1/ENSMUSG00000095799.1/ENSMUSG00000096049.1/ENSMUSG00000096619.1/ENSMUSG00000096803.1/ENSMUSG00000112943.1/ENSMUSG00000112949.1/ENSMUSG00000113011.1/ENSMUSG00000113103.1/ENSMUSG00000113129.1/ENSMUSG00000113201.1/…	BB287469/Gm16368/Gm18629/Gm18983/Gm1995/Gm2016/Gm2022/Gm2035/Gm2056/Gm2075/Gm21319/Gm21569/Gm21936/Gm21939/Gm4027/Gm46996/Gm48388/Gm48389/Gm5039/Gm5662/Gm5788/Gm6803/Gm7104/Gm8300/Gm8332/Gm8607
chr13	119827961	120318178	1580	dTAG_7d.higher.yesFC	12	8	20	0.4	ENSMUSG00000063846.8/ENSMUSG00000078537.3/ENSMUSG00000094027.2/ENSMUSG00000094237.2/ENSMUSG00000094796.2/ENSMUSG00000095071.2/ENSMUSG00000095514.2/ENSMUSG00000095653.2/ENSMUSG00000095821.2/ENSMUSG00000096175.3/ENSMUSG00000096284.2/ENSMUSG00000096323.2	AF067061/AF067063/B020031M17Rik/BC147527/D13Ertd608e/Gm20767/Gm21731/Gm21761/Gm21762/Gm21818/Tcstv1/Tcstv3
chr14	41172214	44213254	1603	dTAG_7d.higher.yesFC	7	2	9	0.222222	ENSMUSG00000021795.10/ENSMUSG00000052334.11/ENSMUSG00000072595.3/ENSMUSG00000079271.4/ENSMUSG00000090440.2/ENSMUSG00000091477.1/ENSMUSG00000115483.1	1700024B05Rik/1700049E17Rik1/1700049E17Rik2/4930503E14Rik/Gm5799/Gm9732/Sftpd
chr18	80012390	80193569	1977	dTAG_7d.higher.yesFC	9	3	12	0.25	ENSMUSG00000117759.1/ENSMUSG00000117851.1/ENSMUSG00000117857.1/ENSMUSG00000117933.1/ENSMUSG00000117949.1/ENSMUSG00000118061.1/ENSMUSG00000118176.1/ENSMUSG00000118304.1/ENSMUSG00000118357.1	AA684185/Gm36627/Gm36718/Gm50179/Gm50180/Gm50190/Gm50192/Gm50193/Rbfaos
chrX	8962134	9063861	2067	dTAG_7d.higher.yesFC	6	1	7	0.142857	ENSMUSG00000060685.4/ENSMUSG00000071815.6/ENSMUSG00000072249.3/ENSMUSG00000078206.1/ENSMUSG00000078208.1/ENSMUSG00000083714.3	Fthl17-ps1/Fthl17b/Fthl17c/Fthl17d/Fthl17e/Fthl17f
chrX	53055046	53776394	2081	dTAG_7d.higher.yesFC	4	3	7	0.428571	ENSMUSG00000055555.1/ENSMUSG00000059334.6/ENSMUSG00000061082.11/ENSMUSG00000087365.7	C430049B03Rik/Ct55/Plac1/Zfp36l3
chrX	72222017	73398736	2092	dTAG_7d.higher.yesFC	14	10	24	0.416667	ENSMUSG00000031362.17/ENSMUSG00000033343.1/ENSMUSG00000043453.5/ENSMUSG00000058147.1/ENSMUSG00000058328.13/ENSMUSG00000067764.11/ENSMUSG00000067768.12/ENSMUSG00000067771.9/ENSMUSG00000071745.1/ENSMUSG00000072479.10/ENSMUSG00000079845.8/ENSMUSG00000082629.3/ENSMUSG00000096966.2/ENSMUSG00000109025.1	DXBay18/Gm14685/Gm18336/Gm5639/Gm6858/Magea10/Magea4/Xlr3c/Xlr4a/Xlr4b/Xlr4c/Xlr5a/Xlr5b/Xlr5c
chrX	135167624	135693790	2125	dTAG_7d.higher.yesFC	6	1	7	0.142857	ENSMUSG00000054994.2/ENSMUSG00000058252.6/ENSMUSG00000067360.12/ENSMUSG00000079432.1/ENSMUSG00000094004.7/ENSMUSG00000096508.7	AV320801/Gm15023/Gm5128/Gm7903/Pramel3/Tcp11x2
chrX	148290866	150226021	2134	dTAG_7d.higher.yesFC	5	2	7	0.285714	ENSMUSG00000048592.9/ENSMUSG00000072929.6/ENSMUSG00000079387.10/ENSMUSG00000094378.7/ENSMUSG00000095621.1	Gm15085/Gm15097/Gm15109/Gm5946/Luzp4
chrX	153832225	155093666	2139	dTAG_7d.higher.yesFC	4	2	6	0.333333	ENSMUSG00000046550.8/ENSMUSG00000055746.9/ENSMUSG00000079349.9/ENSMUSG00000079350.2	Magea2/Magea5/Magea8/Spin2c
