## Supplementary material for "Coordinated repression of totipotency-associated gene loci by histone methyltransferase EHMT2 through binding to LINE-1 regulatory elements": Table S5

### Sheet: 24h ECORD GO TERMS
Enrichment FDR	nGenes	Pathway Genes	Fold Enrichment	Pathway	URL	Genes
1.02806e-14	11	73	52.4351	GO:0006406 mRNA export from nucleus	http://amigo.geneontology.org/amigo/term/GO:0006406	Gm4340 Gm4302 Gm21293 Gm21312 Gm4301 Gm20765 Gm4312 Gm4307 Gm21304 Gm4305 Gm4303
7.59808e-14	11	92	41.5865	GO:0006405 RNA export from nucleus	http://amigo.geneontology.org/amigo/term/GO:0006405	Gm4340 Gm4302 Gm21293 Gm21312 Gm4301 Gm20765 Gm4312 Gm4307 Gm21304 Gm4305 Gm4303
3.09443e-12	11	130	28.9442	GO:0051028 mRNA transport	http://amigo.geneontology.org/amigo/term/GO:0051028	Gm4340 Gm4302 Gm21293 Gm21312 Gm4301 Gm20765 Gm4312 Gm4307 Gm21304 Gm4305 Gm4303
1.89078e-11	11	163	23.4937	GO:0050657 nucleic acid transport	http://amigo.geneontology.org/amigo/term/GO:0050657	Gm4340 Gm4302 Gm21293 Gm21312 Gm4301 Gm20765 Gm4312 Gm4307 Gm21304 Gm4305 Gm4303
1.89078e-11	11	163	23.4937	GO:0050658 RNA transport	http://amigo.geneontology.org/amigo/term/GO:0050658	Gm4340 Gm4302 Gm21293 Gm21312 Gm4301 Gm20765 Gm4312 Gm4307 Gm21304 Gm4305 Gm4303
1.94969e-11	11	166	23.0447	GO:0051236 establishment of RNA localization	http://amigo.geneontology.org/amigo/term/GO:0051236	Gm4340 Gm4302 Gm21293 Gm21312 Gm4301 Gm20765 Gm4312 Gm4307 Gm21304 Gm4305 Gm4303
3.52198e-11	11	177	21.5358	GO:0051168 nuclear export	http://amigo.geneontology.org/amigo/term/GO:0051168	Gm4340 Gm4302 Gm21293 Gm21312 Gm4301 Gm20765 Gm4312 Gm4307 Gm21304 Gm4305 Gm4303
5.4617e-11	11	187	20.4408	GO:0006403 RNA localization	http://amigo.geneontology.org/amigo/term/GO:0006403	Gm4340 Gm4302 Gm21293 Gm21312 Gm4301 Gm20765 Gm4312 Gm4307 Gm21304 Gm4305 Gm4303
3.12176e-10	11	223	17.2287	GO:0015931 nucleobase-containing compound transport	http://amigo.geneontology.org/amigo/term/GO:0015931	Gm4340 Gm4302 Gm21293 Gm21312 Gm4301 Gm20765 Gm4312 Gm4307 Gm21304 Gm4305 Gm4303
0.0137258	3	74	13.5169	GO:0010833 telomere maintenance via telomere lengthening	http://amigo.geneontology.org/amigo/term/GO:0010833	Zscan4c Zscan4f Zscan4d
2.35465e-08	11	351	11.2711	GO:0006913 nucleocytoplasmic transport	http://amigo.geneontology.org/amigo/term/GO:0006913	Gm4340 Gm4302 Gm21293 Gm21312 Gm4301 Gm20765 Gm4312 Gm4307 Gm21304 Gm4305 Gm4303
2.35465e-08	11	351	11.2711	GO:0051169 nuclear transport	http://amigo.geneontology.org/amigo/term/GO:0051169	Gm4340 Gm4302 Gm21293 Gm21312 Gm4301 Gm20765 Gm4312 Gm4307 Gm21304 Gm4305 Gm4303
0.0237643	11	1511	2.57694	GO:0046907 intracellular transport	http://amigo.geneontology.org/amigo/term/GO:0046907	Gm4340 Gm4302 Gm21293 Gm21312 Gm4301 Gm20765 Gm4312 Gm4307 Gm21304 Gm4305 Gm4303

### Sheet: 24H NON-ECORD GO TERM
Enrichment FDR	nGenes	Pathway Genes	Fold Enrichment	Pathway	URL	Genes
0.0247271	4	21	15.4097	GO:0031290 retinal ganglion cell axon guidance	http://amigo.geneontology.org/amigo/term/GO:0031290	Pou4f3 Nrcam Bmpr1b Alcam
0.036668	7	105	5.59071	GO:0042472 inner ear morphogenesis	http://amigo.geneontology.org/amigo/term/GO:0042472	Eya1 Pax8 Gata2 Col2a1 Pou4f3 Mafb Dll1
0.0201207	15	354	3.34139	GO:0003002 regionalization	http://amigo.geneontology.org/amigo/term/GO:0003002	Bhlhe41 Hoxa5 Bmpr1b Hes6 Fgf1 Plxna2 Pax8 Sema3c Dll1 Sfrp2 Ripply1 Pgap1 Nr2f2 Foxn4 Mafb
0.0201207	17	460	3.02541	GO:0007389 pattern specification proc.	http://amigo.geneontology.org/amigo/term/GO:0007389	Bhlhe41 Hoxa5 Bmpr1b Hes6 Ripply1 Fgf1 Stc1 Plxna2 Pax8 Sema3c Dll1 Eya1 Sfrp2 Pgap1 Nr2f2 Foxn4 Mafb
0.0295048	16	445	2.90265	GO:0060537 muscle tissue development	http://amigo.geneontology.org/amigo/term/GO:0060537	Neb Ankrd1 Myh6 Pkp2 Sema3c Eya1 Cav2 Actn3 Dll1 Igfbp5 Nr2f2 Cntnap2 Smyd1 Actc1 Bdnf Fgf1
0.0295161	20	718	2.49016	GO:0007268 chemical synaptic transmission	http://amigo.geneontology.org/amigo/term/GO:0007268	Drd1 Syt4 Plcb1 Gabra1 Cacng4 Cdh2 Ngf Bdnf Prkcb Pdyn P2ry1 Bche Sv2c Car2 Ptprd Rasd2 Cntnap2 Dcc Cav2 Pclo
0.0295161	20	718	2.49016	GO:0098916 anterograde trans-synaptic signaling	http://amigo.geneontology.org/amigo/term/GO:0098916	Drd1 Syt4 Plcb1 Gabra1 Cacng4 Cdh2 Ngf Bdnf Prkcb Pdyn P2ry1 Bche Sv2c Car2 Ptprd Rasd2 Cntnap2 Dcc Cav2 Pclo
0.0325035	20	726	2.45745	GO:0099537 trans-synaptic signaling	http://amigo.geneontology.org/amigo/term/GO:0099537	Drd1 Syt4 Plcb1 Gabra1 Cacng4 Cdh2 Ngf Bdnf Prkcb Pdyn P2ry1 Bche Ptprd Sv2c Car2 Rasd2 Cntnap2 Dcc Cav2 Pclo
0.0295161	24	815	2.25184	GO:0032989 cellular component morphogenesis	http://amigo.geneontology.org/amigo/term/GO:0032989	Nrcam Nckap1l Cdh2 Plxna2 Neb Dclk1 Ngf Sema3c Bdnf Dcc Cdk5r2 Ptprd Map2 Syt4 Pou4f3 Etv1 Alcam Fgf13 Ugt8a Cntnap2 Myh6 Prex2 Bmpr1b Actc1
0.0232128	28	1019	2.19348	GO:0007417 central nervous system development	http://amigo.geneontology.org/amigo/term/GO:0007417	Cdh2 Adgrl3 Cdk5r2 Nrcam Nr2f2 Map2 Syt4 Pax8 Dusp10 Cntnap2 Plcb1 Col2a1 Dclk1 Sfrp2 Bmpr1b Pgap1 Dll1 Gata2 Drd1 Plxna2 Fgf13 Cd3e Rora Foxn4 Dcc Selenop Ttpa Mafb
0.0240679	30	1077	2.09908	GO:0000902 cell morphogenesis	http://amigo.geneontology.org/amigo/term/GO:0000902	Rhobtb1 Nrcam Cap2 Rhobtb3 Nckap1l Cdh2 Plxna2 Dclk1 Ngf Sema3c Bdnf Dcc Cdk5r2 Ptprd Tek Stc1 Map2 Lratd1 Syt4 Spta1 P2ry1 Pou4f3 Etv1 Alcam Fgf13 Ugt8a Arhgef26 Cntnap2 Prex2 Bmpr1b
0.0201207	39	1574	1.93937	GO:0048699 generation of neurons	http://amigo.geneontology.org/amigo/term/GO:0048699	Ascl2 Map2 Nrcam Nckap1l Cdh2 Plxna2 Dclk1 Ngf Sema3c Bdnf Dcc Cdk5r2 Dll1 Sfrp2 Ptprd Nr2f2 Etv1 Gata2 Dnmt3a Syt4 Gfra1 Bche Pou4f3 Eya1 Cntnap2 Foxn4 Bmpr1b Drd1 Alcam Fgf13 Cd3e Rora Ugt8a Adgrl3 Cdkn1c Prex2 Ngb Ankrd1 Runx1t1
0.0232128	38	3211	1.91878	GO:0003008 system proc.	http://amigo.geneontology.org/amigo/term/GO:0003008	Gabra1 Jsrp1 Cacng4 Ngf Acta2 Pkp2 Bdnf Plcb1 Actc1 Actn3 Myh6 Slc5a1 Stc1 Cd34 Drd1 Col2a1 Pou4f3 P2ry1 Bche Nr2f2 Cntnap2 Tbc1d8b Olfr376 Rcan2 Spag16 Adgrf5 Dll1 Nrcam Syt4 Igfbp5 Fgf13 Hoxa5 Ryr3 Pgap1 Ngb Ctss Pclo Foxn4
0.000275171	66	2751	1.90583	GO:0009653 anatomical structure morphogenesis	http://amigo.geneontology.org/amigo/term/GO:0009653	Tek Gata2 Rhobtb1 Nrcam Cap2 Rhobtb3 Nckap1l Cdh2 Plxna2 Neb Dclk1 Ngf Sema3c Plet1 Fgf1 Bdnf Foxi3 Dcc Cdk5r2 Eya1 Sfrp2 Ptprd Asb4 Stc1 Map2 Cybb Cd34 Lratd1 Col2a1 Syt4 Ankrd1 Spta1 Pax8 P2ry1 Rora Tgfbi Aff3 Hoxa5 Myh6 Pkp2 Krt13 Dll1 Pou4f3 Adgrf5 Ripply1 Etv1 Actn3 Alcam Igfbp5 Car2 Nr2f2 Fgf13 Ugt8a Arhgef26 Cdkn1c Cntnap2 Foxn4 Prex2 Bmpr1b Prkcb Actc1 Mafb Scml2 Acta2 Nat8f2 Gfra1
0.0126282	44	1807	1.90583	GO:0022008 neurogenesis	http://amigo.geneontology.org/amigo/term/GO:0022008	Ascl2 Map2 Nrcam Nckap1l Cdh2 Plxna2 Dclk1 Ngf Sema3c Bhlhe41 Bdnf Dcc Hes6 Cdk5r2 Dll1 Sfrp2 Ptprd Nr2f2 Etv1 Ndrg1 Gata2 Dnmt3a Syt4 Gfra1 P2ry1 Bche Dusp10 Pou4f3 Eya1 Cntnap2 Foxn4 Bmpr1b Drd1 Alcam Fgf13 Cd3e Rora Ugt8a Adgrl3 Cdkn1c Prex2 Ngb Ankrd1 Runx1t1
0.0295161	36	1498	1.87564	GO:0030182 neuron differentiation	http://amigo.geneontology.org/amigo/term/GO:0030182	Ascl2 Map2 Nrcam Nckap1l Cdh2 Plxna2 Dclk1 Ngf Sema3c Bdnf Dcc Cdk5r2 Dll1 Sfrp2 Ptprd Etv1 Gata2 Dnmt3a Syt4 Gfra1 Pou4f3 Eya1 Cntnap2 Foxn4 Bmpr1b Drd1 Alcam Fgf13 Cd3e Rora Ugt8a Cdkn1c Prex2 Ngb Ankrd1 Runx1t1
0.0101878	52	2412	1.80569	GO:0048468 cell development	http://amigo.geneontology.org/amigo/term/GO:0048468	Actn3 Ascl2 Map2 Nrcam Nckap1l Cdh2 Plxna2 Neb Dclk1 Ngf Sema3c Bhlhe41 Bdnf Tcp11x2 Dcc Hes6 Cdk5r2 Sfrp2 Ptprd Etv1 Ndrg1 Tek Stc1 Gata2 Syt4 Gfra1 Acta2 Dusp10 Pou4f3 Cntnap2 Adgrf5 Cav2 Dll1 Drd1 Alcam Fmn2 Fgf13 Cd3e Ugt8a Arhgef26 Cdkn1c Hoxa5 Myh6 Prex2 Plcb1 Bmpr1b Spag16 Actc1 Ttpa Ngb Ankrd1 Runx1t1
0.0295048	41	1913	1.79848	GO:0040011 locomotion	http://amigo.geneontology.org/amigo/term/GO:0040011	Tek Nrcam Rhobtb3 Nckap1l Plxna2 Sema3c Plet1 Fgf1 Dcc Ackr4 Cdk5r2 Cdh2 Sfrp2 Nr2f2 Plcb1 Stc1 Gata2 Cd34 Vsir Lratd1 Lcp1 Gfra1 Igfbp5 P2ry1 Dclk1 Gpnmb Acta2 Rsph4a Pou4f3 Rcan2 Etv1 Drd1 Alcam Fgf13 Adgrl3 Hoxa5 Dusp10 Bdnf Bmpr1b Spag16 Efcab1
0.0240679	44	2018	1.78871	GO:0009888 tissue development	http://amigo.geneontology.org/amigo/term/GO:0009888	Neb Sema3c Plet1 Krt13 Krt14 Eya1 Sfrp2 Dusp10 Bdnf Ascl2 Stc1 Cd34 Ankrd1 Pax8 Gpnmb Nr2f2 Tgfbi Acta2 Fgf1 Myh6 Pkp2 Bmpr1b Dll1 Col2a1 Plxna2 Cdh2 Cdkn1c Ripply1 Cav2 Actn3 Gata2 Ebf2 Pou4f3 Igfbp5 Car2 Arhgef26 Hoxa5 Cntnap2 Plcb1 Smyd1 Actc1 Mafb Foxn4 Tek
0.00986571	55	2454	1.78141	GO:0007399 nervous system development	http://amigo.geneontology.org/amigo/term/GO:0007399	Ascl2 Map2 Nrcam Gfra2 Nckap1l Cdh2 Gfra1 Plxna2 Dclk1 Ngf Sema3c Bhlhe41 Adgrl3 Bdnf Nrsn2 Dcc Pclo Hes6 Cdk5r2 Gabra1 Dll1 Sfrp2 Ptprd Nr2f2 Etv1 Ndrg1 Gata2 Dnmt3a Syt4 Pax8 P2ry1 Bche Fgf13 Dusp10 Cntnap2 Foxn4 Plcb1 Col2a1 Pou4f3 Eya1 Bmpr1b Pgap1 Drd1 Alcam Cd3e Rora Ugt8a Cdkn1c Prex2 Selenop Ttpa Mafb Ngb Ankrd1 Runx1t1
0.0232128	46	2145	1.76899	GO:0006928 movement of cell or subcellular component	http://amigo.geneontology.org/amigo/term/GO:0006928	Tek Nrcam Rhobtb3 Nckap1l Plxna2 Sema3c Plet1 Fgf1 Rsph4a Dcc Actc1 Ackr4 Cdk5r2 Cdh2 Sfrp2 Nr2f2 Plcb1 Stc1 Gata2 Cd34 Vsir Lratd1 Lcp1 Gfra1 Igfbp5 P2ry1 Dclk1 Gpnmb Acta2 Ttc29 Myh6 Pkp2 Pou4f3 Spag16 Etv1 Drd1 Alcam Fmn2 Fgf13 Adgrl3 Hoxa5 Dusp10 Bdnf Bmpr1b Efcab1 Map2
0.00531674	82	4532	1.58555	GO:0030154 cell differentiation	http://amigo.geneontology.org/amigo/term/GO:0030154	Cav2 Etv1 Actn3 Ascl2 Gata2 Map2 Vsir Nrcam Nckap1l Cdh2 Eya1 Plxna2 Neb Dclk1 Ngf Sema3c Bhlhe41 Nr2f2 Cd3e Fgf1 Krt13 Krt14 Bdnf Foxi3 Tcp11x2 Dcc Hes6 Mafb Nhsl2 Cdk5r2 Runx1t1 Dll1 Ebf2 Sfrp2 Ptprd Dusp10 Asb4 Plcb1 Bmpr1b Ndrg1 Tek Stc1 Cd34 Nlrp14 Dnmt3a Crim1 Syt4 Pou4f3 Gfra1 Pax8 P2ry1 Bche Gpnmb Plet1 Rora Tgfbi Acta2 Hoxa5 Pkp2 Smyd1 Col2a1 Igfbp5 Cdkn1c Cntnap2 Foxn4 Adgrf5 Grk5 Drd1 …
0.00531674	82	4564	1.57486	GO:0048869 cellular developmental proc.	http://amigo.geneontology.org/amigo/term/GO:0048869	Cav2 Etv1 Actn3 Ascl2 Gata2 Map2 Vsir Nrcam Nckap1l Cdh2 Eya1 Plxna2 Neb Dclk1 Ngf Sema3c Bhlhe41 Nr2f2 Cd3e Fgf1 Krt13 Krt14 Bdnf Foxi3 Tcp11x2 Dcc Hes6 Mafb Nhsl2 Cdk5r2 Runx1t1 Dll1 Ebf2 Sfrp2 Ptprd Dusp10 Asb4 Plcb1 Bmpr1b Ndrg1 Tek Stc1 Cd34 Nlrp14 Dnmt3a Crim1 Syt4 Pou4f3 Gfra1 Pax8 P2ry1 Bche Gpnmb Plet1 Rora Tgfbi Acta2 Hoxa5 Pkp2 Smyd1 Col2a1 Igfbp5 Cdkn1c Cntnap2 Foxn4 Adgrf5 Grk5 Drd1 …
0.0201207	81	4467	1.49136	GO:0048731 system development	http://amigo.geneontology.org/amigo/term/GO:0048731	Tek Ascl2 Gata2 Map2 Vsir Nrcam Gfra2 Col2a1 Nckap1l Cdh2 Gfra1 Plxna2 Neb Dclk1 Ngf Sema3c Bhlhe41 Pdlim3 Cd3e Fgf1 Adgrl3 Pkp2 Bdnf Nrsn2 Dcc Pclo Hes6 Mafb Cdk5r2 Dll1 Gabra1 Sfrp2 Ptprd Nr2f2 Myh6 Asb4 Etv1 Ndrg1 Stc1 Cybb Cd34 Dnmt3a Syt4 Ankrd1 Pax8 P2ry1 Bche Fgf13 Rora Upb1 Tgfbi Acta2 Hoxa5 Dusp10 Cntnap2 Foxn4 Plcb1 Bmpr1b Pou4f3 Eya1 Cdkn1c Adgrf5 Ripply1 Pgap1 Actn3 Drd1 Rhobtb3 Alcam…
0.0247271	86	4944	1.42769	GO:0007275 multicellular organism development	http://amigo.geneontology.org/amigo/term/GO:0007275	Tek Ascl2 Gata2 Map2 Vsir Nrcam Gfra2 Col2a1 Nckap1l Cdh2 Gfra1 Plxna2 Neb Dclk1 Ngf Sema3c Bhlhe41 Pdlim3 Cd3e Fgf1 Adgrl3 Hoxa5 Pkp2 Bdnf Bmpr1b Nrsn2 Dcc Pclo Hes6 Ripply1 Mafb Cdk5r2 Dll1 Gabra1 Eya1 Sfrp2 Ptprd Nr2f2 Myh6 Asb4 Etv1 Ndrg1 Stc1 Cybb Cd34 Dnmt3a Syt4 Ankrd1 Pax8 P2ry1 Bche Fgf13 Rora Upb1 Tgfbi Acta2 Aff3 Dusp10 Cntnap2 Foxn4 Plcb1 Pou4f3 Cdkn1c Adgrf5 Pgap1 Actn3 Drd1 Rhobtb3 …

### Sheet: GO TERMS Dppa4 KO ECORD
Enrichment FDR	nGenes	Pathway Genes	Fold Enrichment	Pathway	URL	Genes
1.16246e-08	5	10	154.676	GO:0006880 intracellular sequestering of iron ion	http://amigo.geneontology.org/amigo/term/GO:0006880	Fthl17c Fthl17e Fthl17f Fthl17d Fthl17b
2.87063e-07	5	17	90.2278	GO:0051238 sequestering of metal ion	http://amigo.geneontology.org/amigo/term/GO:0051238	Fthl17c Fthl17e Fthl17f Fthl17d Fthl17b
0.000407926	5	66	20.8218	GO:0006826 iron ion transport	http://amigo.geneontology.org/amigo/term/GO:0006826	Fthl17c Fthl17e Fthl17f Fthl17d Fthl17b
0.000506571	5	65	19.3345	GO:0006879 cellular iron ion homeostasis	http://amigo.geneontology.org/amigo/term/GO:0006879	Fthl17c Fthl17e Fthl17f Fthl17d Fthl17b
0.000114506	6	73	18.8301	GO:0006406 mRNA export from nucleus	http://amigo.geneontology.org/amigo/term/GO:0006406	4931428L18Rik Gm4340 Gm21293 Gm21312 Gm20765 Gm21304
0.000337696	6	92	15.1079	GO:0006405 RNA export from nucleus	http://amigo.geneontology.org/amigo/term/GO:0006405	4931428L18Rik Gm4340 Gm21293 Gm21312 Gm20765 Gm21304
0.00177367	5	88	14.2465	GO:0055072 iron ion homeostasis	http://amigo.geneontology.org/amigo/term/GO:0055072	Fthl17c Fthl17e Fthl17f Fthl17d Fthl17b
0.00374123	5	114	11.5184	GO:0000041 transition metal ion transport	http://amigo.geneontology.org/amigo/term/GO:0000041	Fthl17c Fthl17e Fthl17f Fthl17d Fthl17b
0.00374123	5	108	11.2785	GO:0046916 cellular transition metal ion homeostasis	http://amigo.geneontology.org/amigo/term/GO:0046916	Fthl17c Fthl17e Fthl17f Fthl17d Fthl17b
0.00177367	6	130	10.3942	GO:0051028 mRNA transport	http://amigo.geneontology.org/amigo/term/GO:0051028	4931428L18Rik Gm4340 Gm21293 Gm21312 Gm20765 Gm21304
0.00374123	6	163	8.43688	GO:0050657 nucleic acid transport	http://amigo.geneontology.org/amigo/term/GO:0050657	4931428L18Rik Gm4340 Gm21293 Gm21312 Gm20765 Gm21304
0.00374123	6	163	8.43688	GO:0050658 RNA transport	http://amigo.geneontology.org/amigo/term/GO:0050658	4931428L18Rik Gm4340 Gm21293 Gm21312 Gm20765 Gm21304
0.00374123	6	166	8.27567	GO:0051236 establishment of RNA localization	http://amigo.geneontology.org/amigo/term/GO:0051236	4931428L18Rik Gm4340 Gm21293 Gm21312 Gm20765 Gm21304
0.00490584	6	177	7.78012	GO:0051168 nuclear export	http://amigo.geneontology.org/amigo/term/GO:0051168	4931428L18Rik Gm4340 Gm21293 Gm21312 Gm20765 Gm21304
0.00631977	6	187	7.34056	GO:0006403 RNA localization	http://amigo.geneontology.org/amigo/term/GO:0006403	4931428L18Rik Gm4340 Gm21293 Gm21312 Gm20765 Gm21304
0.0140897	6	223	6.18705	GO:0015931 nucleobase-containing compound transport	http://amigo.geneontology.org/amigo/term/GO:0015931	4931428L18Rik Gm4340 Gm21293 Gm21312 Gm20765 Gm21304

### Sheet: GO TERMS Zfp462 KO Non-ECORD
Enrichment FDR	nGenes	Pathway Genes	Fold Enrichment	Pathway	URL	Genes
0.00131049	5	65	17.1319	GO:0048645 animal organ formation	http://amigo.geneontology.org/amigo/term/GO:0048645	Fgf10 Pax8 Wnt5a Tgfbr2 Cited2
0.000197497	8	147	13.3712	GO:0035270 endocrine system development	http://amigo.geneontology.org/amigo/term/GO:0035270	Anxa1 Insm1 Pax8 Pax6 Fgf10 Wnt5a Pitx2 Cited2
0.000740808	10	354	6.44459	GO:0003002 regionalization	http://amigo.geneontology.org/amigo/term/GO:0003002	Fgf10 Cited2 Wnt5a Pax8 Bmi1 Pax6 Ifitm1 Pitx2 Nr2f2 Gbx2
0.00131049	9	313	6.40222	GO:0048562 embryonic organ morphogenesis	http://amigo.geneontology.org/amigo/term/GO:0048562	Wnt5a Fgf10 Bmi1 Pax8 Pax6 Cited2 Pitx2 Tgfbr2 Gbx2
0.00086723	11	460	5.56996	GO:0007389 pattern specification proc.	http://amigo.geneontology.org/amigo/term/GO:0007389	Fgf10 Cited2 Wnt5a Pax8 Bmi1 Pax6 Ifitm1 Pitx2 Nr2f2 Tgfbr2 Gbx2
0.000689429	17	1014	3.92685	GO:2000145 reg. of cell motility	http://amigo.geneontology.org/amigo/term/GO:2000145	Fgf10 Anxa1 Plet1 Nexmif Tmsb4x Wnt5a Bst1 Nr2f2 Was Plp1 Cited2 Pax6 Pitx2 Tgfbr2 Insm1 Ccn4 Ifitm1
0.000698679	16	956	3.89729	GO:0030334 reg. of cell migration	http://amigo.geneontology.org/amigo/term/GO:0030334	Fgf10 Anxa1 Plet1 Nexmif Tmsb4x Wnt5a Bst1 Nr2f2 Plp1 Cited2 Pax6 Pitx2 Tgfbr2 Insm1 Ccn4 Ifitm1
0.000698679	17	1062	3.75796	GO:0040012 reg. of locomotion	http://amigo.geneontology.org/amigo/term/GO:0040012	Fgf10 Anxa1 Plet1 Nexmif Tmsb4x Wnt5a Bst1 Nr2f2 Was Plp1 Cited2 Pax6 Pitx2 Tgfbr2 Insm1 Ccn4 Ifitm1
0.000483113	19	1264	3.68845	GO:0060429 epithelium development	http://amigo.geneontology.org/amigo/term/GO:0060429	Anxa1 Plet1 Krt42 Fgf10 Wnt5a Insm1 Pax8 Pax6 Tgm3 Nr2f2 Gbx2 Id4 Ifitm1 Bmi1 Car2 Pitx2 Tgfbr2 Cited2 Crhr2
0.000698679	17	1090	3.67111	GO:0051270 reg. of cellular component movement	http://amigo.geneontology.org/amigo/term/GO:0051270	Fgf10 Anxa1 Plet1 Nexmif Tmsb4x Wnt5a Bst1 Nr2f2 Was Plp1 Cited2 Pax6 Pitx2 Tgfbr2 Insm1 Ccn4 Ifitm1
0.00097829	16	1019	3.59881	GO:0007417 central nervous system development	http://amigo.geneontology.org/amigo/term/GO:0007417	Adgrl2 Plp1 Nrcam Wnt5a Nr2f2 Pax8 Pitx2 Id4 Fgf10 Bmi1 Pax6 B4galt2 Tgfbr2 Gbx2 Cited2 Rtn4rl2
0.000698679	18	1485	3.53774	GO:0051707 response to other organism	http://amigo.geneontology.org/amigo/term/GO:0051707	Frk Ifitm1 Gbp2 Cd80 Irak3 Wnt5a Ankrd1 Was Tgtp2 Tgtp1 Htra1 Fgf10 Anxa1 C8b Car3 Adgrl2 Serpinb9 Serpinb9b
0.000698679	18	1489	3.53099	GO:0043207 response to external biotic stimulus	http://amigo.geneontology.org/amigo/term/GO:0043207	Frk Ifitm1 Gbp2 Cd80 Irak3 Wnt5a Ankrd1 Was Tgtp2 Tgtp1 Htra1 Fgf10 Anxa1 C8b Car3 Adgrl2 Serpinb9 Serpinb9b
0.00097829	17	1160	3.41299	GO:0072359 circulatory system development	http://amigo.geneontology.org/amigo/term/GO:0072359	Dusp6 Anxa1 Tgfbr2 Adgrg6 Nrcam Fgf10 Wnt5a Ankrd1 Pax6 Nr2f2 Cited2 Pitx2 Gbx2 Crhr2 Pax8 Smyd1 Ccn4
0.000698679	19	1643	3.32148	GO:0044419 biological proc. involved in interspecies interaction between organis	http://amigo.geneontology.org/amigo/term/GO:0044419	Frk Ifitm1 Gbp2 Cd80 Irak3 Wnt5a Ankrd1 Was Tgtp2 Tgtp1 Htra1 Fgf10 Anxa1 C8b Car3 Adgrl2 Serpinb9 Serpinb9b Tmprss11d
0.0012334	18	1642	3.17093	GO:0006952 defense response	http://amigo.geneontology.org/amigo/term/GO:0006952	Frk Aoah Anxa1 Ifitm1 Gbp2 Tgtp2 Tgtp1 Was Ccn4 Htra1 Irak3 Wnt5a Bst1 C8b Plp1 Morc1 Serpinb9 Serpinb9b
8.57954e-05	30	2831	2.85663	GO:0009605 response to external stimulus	http://amigo.geneontology.org/amigo/term/GO:0009605	Frk Nrcam Aoah Fgf10 Anxa1 Ifitm1 Gbp2 Tafa4 Cd80 Irak3 Wnt5a Ankrd1 Was Tgtp2 Tgtp1 Ccn4 Htra1 Tfpi Pitx2 Bst1 Crmp1 C8b Tgfbr2 Cited2 Car3 Adgrl2 Pax6 Gbx2 Serpinb9 Serpinb9b
0.000935646	22	1913	2.80571	GO:0040011 locomotion	http://amigo.geneontology.org/amigo/term/GO:0040011	Nrcam Fgf10 Anxa1 Efhc2 Plet1 Nexmif Tafa4 Tmsb4x Wnt5a Nr2f2 Bst1 Crmp1 Was Plp1 Cited2 Pax6 Pitx2 Tgfbr2 Gbx2 Insm1 Ccn4 Ifitm1
0.000911412	23	2018	2.73951	GO:0009888 tissue development	http://amigo.geneontology.org/amigo/term/GO:0009888	Anxa1 Plet1 Krt42 Fgf10 Wnt5a Notum Insm1 Ankrd1 Pax8 Pax6 Tgm3 Nr2f2 Tgfbr2 Cited2 Gbx2 Ccn4 Id4 Ifitm1 Bmi1 Car2 Pitx2 Smyd1 Crhr2
0.00139181	23	2145	2.58806	GO:0006928 movement of cell or subcellular component	http://amigo.geneontology.org/amigo/term/GO:0006928	Nrcam Fgf10 Anxa1 Efhc2 Plet1 Nexmif Tafa4 Tmsb4x Dnah7a Wnt5a Nr2f2 Was Bst1 Crmp1 Plp1 Cited2 Pax6 Pitx2 Tgfbr2 Gbx2 Insm1 Ccn4 Ifitm1
0.00112154	26	2454	2.43293	GO:0007399 nervous system development	http://amigo.geneontology.org/amigo/term/GO:0007399	Bcl11a Nrcam Wnt5a Anxa1 Efhc2 Adgrl2 Plp1 Gbx2 Adgrg6 Nexmif Insm1 Syndig1 Nr2f2 Pax8 Pitx2 Crmp1 Id4 Pax6 Fgf10 Bmi1 B4galt2 Tgfbr2 Cited2 Rtn4rl2 Ankrd1 Tgm3
0.00151616	32	3834	2.0681	GO:0006950 response to stress	http://amigo.geneontology.org/amigo/term/GO:0006950	Frk Aoah Fgf10 Anxa1 Ifitm1 Gbp2 Plet1 Tgtp2 Tgtp1 Wnt5a Was Ccn4 Trh Htra1 Dusp6 Irak3 Xrcc4 Ankrd1 Tfpi Pax6 Car3 Bst1 C8b Tgfbr2 Cited2 Plp1 Morc1 Serpinb9 Crhr2 Aldh3a1 Serpinb9b Rtn4rl2
0.000911412	36	4532	2.01991	GO:0030154 cell differentiation	http://amigo.geneontology.org/amigo/term/GO:0030154	Bcl11a Frk Nrcam Id4 Fgf10 Wnt5a Anxa1 Efhc2 Nr2f2 Plp1 Adgrg6 Nexmif Krt42 Insm1 Ccn4 Dusp6 Morc1 Pax8 Pax6 Tgm3 Pitx2 Crmp1 Myom2 Plet1 Tgfbr2 Cited2 Smyd1 Htra1 Ankrd1 Bmi1 Gbx2 Rtn4rl2 Crhr2 Ifitm1 Car2 Tmsb4x
0.000935646	36	4564	2.00731	GO:0048869 cellular developmental proc.	http://amigo.geneontology.org/amigo/term/GO:0048869	Bcl11a Frk Nrcam Id4 Fgf10 Wnt5a Anxa1 Efhc2 Nr2f2 Plp1 Adgrg6 Nexmif Krt42 Insm1 Ccn4 Dusp6 Morc1 Pax8 Pax6 Tgm3 Pitx2 Crmp1 Myom2 Plet1 Tgfbr2 Cited2 Smyd1 Htra1 Ankrd1 Bmi1 Gbx2 Rtn4rl2 Crhr2 Ifitm1 Car2 Tmsb4x
