## Supplementary material for "Coordinated repression of totipotency-associated gene loci by histone methyltransferase EHMT2 through binding to LINE-1 regulatory elements": Table S6

### Sheet: qPCR Primers+oligos
qPCR primers
Rpl13_F	ATCGTGAGGTGCCCTACAGT
Rpl13_R	GACTCCGTGGACTTGTTTCG
Gm21761 F	TGTCCCCAGGAGATGTGGAA
Gm21761 R	TCTCCACCATCACAGGTTGC
Zscan4d-FW	TTGAAGTTCACTGGACAAAGAGGTG
Zscan4d-RV	TGTGAAGCCATTGTGGTGAC
Gapdh-F	AGGTCGGTGTGAACGGATTTG
Gapdh -R	TGTAGACCATGTAGTTGAGGTCA
gRNA oligos
EHMT2_1_up	caccgAAGAGTCCTCAGGTGTTGAT
EHMT2_1_down	aaacATCAACACCTGAGGACTCTTc

### Sheet: Datasets used
sample	data type	source	GEO Series ID	GEO Sample ID
WT_ESC_Wiz_chip_rep1	chip	PMID: 32294452	GSE137272	GSM4074283
WT_ESC_Wiz_chip_rep2	chip	PMID: 32294452	GSE137272	GSM4074284
WT_ESC_Trim28_chip_rep1	chip	PMID: 34140676	GSE158460	GSM4801084
WT_ESC_Trim28_chip_rep2	chip	PMID: 34140676	GSE158460	GSM4801085
WT_ESC_Trim28_input_rep1	input	PMID: 34140676	GSE158460	GSM4801090
WT_ESC_Trim28_input_rep2	input	PMID: 34140676	GSE158460	GSM4801091
WT_ESC_zfp462_chip_rep1	chip	PMID: 36604593	GSE177058	GSM5373686
WT_ESC_zfp462_chip_rep2	chip	PMID: 36604593	GSE177058	GSM5373687
WT_ESC_zfp462_input_rep1	input	PMID: 36604593	GSE177058	GSM5373690
WT_ESC_zfp462_input_rep2	input	PMID: 36604593	GSE177058	GSM5373691
WT_ESC_Oct4_chip_rep1	chip	PMID: 28212747	GSE74112	GSM1910644
WT_ESC_Oct4_chip_rep2	chip	PMID: 28212747	GSE74112	GSM1910646
WT_ESC_Oct4_input_rep1	input	PMID: 28212747	GSE74112	GSM1910648
WT_ESC_Oct4_input_rep2	input	PMID: 28212747	GSE74112	GSM1910650
Dox_12hr_ESC_DuxHA_chip_rep1	chip	PMID: 28459457	GSE95517	GSM2515771
Dox_12hr_ESC_DuxHA_chip_rep2	chip	PMID: 28459457	GSE95517	GSM2515772
Dox_18hr_ESC_DuxHA_chip_rep1	chip	PMID: 28459457	GSE95517	GSM2515773
Dox_18hr_ESC_DuxHA_chip_rep2	chip	PMID: 28459457	GSE95517	GSM2515774
Dox_18hr_ESC_DuxHA_input_rep1	input	PMID: 28459457	GSE95517	GSM2515775
WT_ESC_H3K27ac_chip_rep1	chip	PMID: 31548608	GSE113429	GSM3106269
WT_ESC_H3K27ac_chip_rep2	chip	PMID: 31548608	GSE113429	GSM3106270
WT_ESC_H3K27ac_input_rep1	input	PMID: 31548608	GSE113429	GSM3106289
WT_ESC_Klf4_chip_rep1	chip	PMID: 31548608	GSE113429	GSM3106277
WT_ESC_Klf4_chip_rep2	chip	PMID: 31548608	GSE113429	GSM3106278
WT_ESC_Klf4_input_rep1	input	PMID: 31548608	GSE113429	GSM3106290
WT_ESC_Klf4_input_rep2	input	PMID: 31548608	GSE113429	GSM3106291
WT_ESC_Dppa2HA_1A4_chip_rep1	chip	PMID: 30948459	GSE126921	GSM3618163
WT_ESC_Dppa2HA_1B1_chip_rep2	chip	PMID: 30948459	GSE126921	GSM3618164
WT_ESC_Dppa4_FL_2D7_chip_rep1	chip	PMID: 30948459	GSE126921	GSM3618165
WT_ESC_Dppa4_FL_3A5_chip_rep2	chip	PMID: 30948459	GSE126921	GSM3618166
WT_ESC_Dppa4_short_2D7_chip_rep1	chip	PMID: 30948459	GSE126921	GSM3618167
WT_ESC_Dppa4_short_3A5_chip_rep2	chip	PMID: 30948459	GSE126921	GSM3618168
WT_ESC_Dppa2HA_1A4_input_rep1	input	PMID: 30948459	GSE126921	GSM3618169
WT_ESC_Dppa2HA_1B1_input_rep2	input	PMID: 30948459	GSE126921	GSM3618170
WT_ESC_Dppa4_FL_2D7_input_rep1	input	PMID: 30948459	GSE126921	GSM3618171
WT_ESC_Dppa4_FL_3A5_input_rep2	input	PMID: 30948459	GSE126921	GSM3618172
WT_ESC_Dppa4_short_2D7_input_rep1	input	PMID: 30948459	GSE126921	GSM3618173
WT_ESC_Dppa4_short_3A5_input_rep2	input	PMID: 30948459	GSE126921	GSM3618174
WT_ESC_rna_rep1	rnaseq	PMID: 36604593	GSE176321	GSM5362673
WT_ESC_rna_rep2	rnaseq	PMID: 36604593	GSE176321	GSM5362674
WT_ESC_rna_rep3	rnaseq	PMID: 36604593	GSE176321	GSM5362675
zfp462_KO_cl1_rna_rep1	rnaseq	PMID: 36604593	GSE176321	GSM5362676
zfp462_KO_cl1_rna_rep2	rnaseq	PMID: 36604593	GSE176321	GSM5362677
zfp462_KO_cl1_rna_rep3	rnaseq	PMID: 36604593	GSE176321	GSM5362678
zfp462_KO_cl2_rna_rep1	rnaseq	PMID: 36604593	GSE176321	GSM5362679
zfp462_KO_cl2_rna_rep2	rnaseq	PMID: 36604593	GSE176321	GSM5362680
zfp462_KO_cl2_rna_rep3	rnaseq	PMID: 36604593	GSE176321	GSM5362681
Dppa2_KO_1A4_rna_rep1	rnaseq	PMID: 30948459	GSE126920	GSM3618148
Dppa2_KO_1B1_rna_rep2	rnaseq	PMID: 30948459	GSE126920	GSM3618149
Dppa2_KO_1B4_rna_rep3	rnaseq	PMID: 30948459	GSE126920	GSM3618150
Dppa4_KO_1D7_rna_rep1	rnaseq	PMID: 30948459	GSE126920	GSM3618151
Dppa4_KO_2D7_rna_rep2	rnaseq	PMID: 30948459	GSE126920	GSM3618154
Dppa4_KO_3A5_rna_rep3	rnaseq	PMID: 30948459	GSE126920	GSM3618157
WT_ESC_1B3_rna_rep1	rnaseq	PMID: 30948459	GSE126920	GSM3618160
WT_ESC_1C3_rna_rep2	rnaseq	PMID: 30948459	GSE126920	GSM3618161
WT_ESC_3B1_rna_rep3	rnaseq	PMID: 30948459	GSE126920	GSM3618162
